# Molecular characterization of the intact muscle spindle using a multi-omics approach

**DOI:** 10.1101/2022.07.13.499888

**Authors:** Bavat Bornstein, Lia Heinemann-Yerushalmi, Sharon Krief, Ruth Adler, Bareket Dassa, Dena Leshkowitz, Minchul Kim, Guy Bewick, Robert W. Banks, Elazar Zelzer

## Abstract

The proprioceptive system is essential for the control of coordinated movement, posture and skeletal integrity. The sense of proprioception is produced in the brain using peripheral sensory input from receptors such as the muscle spindle, which detects changes in the length of skeletal muscles. Despite its importance, the molecular composition of the muscle spindle is largely unknown. In this study, we generated comprehensive transcriptomic and proteomic datasets of the entire muscle spindle. We then associated differentially expressed genes with the various tissues composing the spindle using bioinformatic analysis. Immunostaining verified these predictions, thus establishing new markers for the different spindle tissues. Utilizing these markers, we identified the differentiation stages the spindle capsule cells undergo during development. Together, these findings provide comprehensive molecular characterization of the intact spindle as well as new tools to study its development and function in health and disease.
