## Supplementary material for "Molecular characterization of the intact muscle spindle using a multi-omics approach": Table S3

### Sheet: 325 extracellular space genes
ID	Symbol	Entrez Gene Name	Location	Type(s)	Expr Log Ratio	Expr False Discovery Rate (q-value)
Wnt7b	WNT7B	Wnt family member 7B	Extracellular Space	other	8.648	3.07e-20
Bpifb3	BPIFB3	BPI fold containing family B member 3	Extracellular Space	other	8.351	8.99e-19
Msln	MSLN	mesothelin	Extracellular Space	other	8.196	3.28e-55
Tdgf1	TDGF1	teratocarcinoma-derived growth factor 1	Extracellular Space	growth factor	7.893	3.9e-17
Wnt10a	WNT10A	Wnt family member 10A	Extracellular Space	other	7.645	4.1e-39
Vwa5b1	VWA5B1	von Willebrand factor A domain containing 5B1	Extracellular Space	other	6.999	4.25e-09
Pnliprp1	PNLIPRP1	pancreatic lipase related protein 1	Extracellular Space	enzyme	6.852	1.54e-14
Adcyap1	ADCYAP1	adenylate cyclase activating polypeptide 1	Extracellular Space	other	6.696	5e-10
Spag11b	SPAG11B	sperm associated antigen 11B	Extracellular Space	other	6.634	3.72e-10
Cfap57	CFAP57	cilia and flagella associated protein 57	Extracellular Space	other	6.558	1.84e-08
Bmp15	BMP15	bone morphogenetic protein 15	Extracellular Space	growth factor	6.429	3.92e-07
Wnt1	WNT1	Wnt family member 1	Extracellular Space	cytokine	6.374	3.27e-09
Olfm4	OLFM4	olfactomedin 4	Extracellular Space	other	6.364	3.77e-08
Myh15	MYH15	myosin heavy chain 15	Extracellular Space	other	6.356	4.65e-24
Lgals7	LGALS7/LGALS7B	galectin 7	Extracellular Space	other	6.015	3.55e-11
Ndp	NDP	NDP, norrin cystine knot growth factor	Extracellular Space	growth factor	6.012	8.8e-09
Bpifa2	BPIFA2	BPI fold containing family A member 2	Extracellular Space	other	6.008	9.95e-40
Coch	COCH	cochlin	Extracellular Space	other	5.971	7.43e-16
Notum	NOTUM	notum, palmitoleoyl-protein carboxylesterase	Extracellular Space	enzyme	5.866	2.05e-25
Adamts19	ADAMTS19	ADAM metallopeptidase with thrombospondin type 1 motif 19	Extracellular Space	peptidase	5.377	1.49e-08
Fgfbp1	FGFBP1	fibroblast growth factor binding protein 1	Extracellular Space	other	5.347	1.25e-05
Sostdc1	SOSTDC1	sclerostin domain containing 1	Extracellular Space	growth factor	5.288	7.43e-62
Wnt3	WNT3	Wnt family member 3	Extracellular Space	other	5.262	2.85e-11
Jakmip2	JAKMIP2	janus kinase and microtubule interacting protein 2	Extracellular Space	other	5.192	1.88e-05
Hapln1	HAPLN1	hyaluronan and proteoglycan link protein 1	Extracellular Space	other	5.041	7.62e-12
Areg	AREG	amphiregulin	Extracellular Space	growth factor	5.013	0.000115
Rspo3	RSPO3	R-spondin 3	Extracellular Space	kinase	4.994	4.47e-52
Bpifb2	BPIFB2	BPI fold containing family B member 2	Extracellular Space	other	4.912	4.56e-07
Sbspon	SBSPON	somatomedin B and thrombospondin type 1 domain containing	Extracellular Space	other	4.893	2.34e-20
Esm1	ESM1	endothelial cell specific molecule 1	Extracellular Space	growth factor	4.613	2.32e-33
Wnt16	WNT16	Wnt family member 16	Extracellular Space	other	4.562	7.01e-13
Fgf4	FGF4	fibroblast growth factor 4	Extracellular Space	growth factor	4.496	1.02e-05
A2ml1	OVOS2	alpha-2-macroglobulin like 1 pseudogene	Extracellular Space	other	4.477	0.000485
Lad1	LAD1	ladinin 1	Extracellular Space	other	4.472	8.03e-07
Tff2	TFF2	trefoil factor 2	Extracellular Space	other	4.387	0.000128
Wnt6	WNT6	Wnt family member 6	Extracellular Space	other	4.3	7.16e-41
Bmp7	BMP7	bone morphogenetic protein 7	Extracellular Space	growth factor	4.121	1.89e-47
Col9a2	COL9A2	collagen type IX alpha 2 chain	Extracellular Space	other	4.112	1.74e-15
Dkk2	DKK2	dickkopf WNT signaling pathway inhibitor 2	Extracellular Space	other	4.086	2.39e-36
Tmprss11e	TMPRSS11E	transmembrane serine protease 11E	Extracellular Space	peptidase	4.078	0.00457
Spp1	SPP1	secreted phosphoprotein 1	Extracellular Space	cytokine	4.006	2.83e-17
Cfh	CFH	complement factor H	Extracellular Space	other	3.973	1.36e-39
Csn3	CSN3	casein kappa	Extracellular Space	other	3.95	0.0077
Klkb1	KLKB1	kallikrein B1	Extracellular Space	peptidase	3.94	0.0136
Chil1	CHI3L1	chitinase 3 like 1	Extracellular Space	enzyme	3.925	1.62e-05
Eln	ELN	elastin	Extracellular Space	other	3.87	2.7e-69
Dkk3	DKK3	dickkopf WNT signaling pathway inhibitor 3	Extracellular Space	cytokine	3.855	1.38e-36
Ltbp2	LTBP2	latent transforming growth factor beta binding protein 2	Extracellular Space	other	3.81	6.95e-08
Col9a1	COL9A1	collagen type IX alpha 1 chain	Extracellular Space	other	3.792	1.53e-05
Tac1	TAC1	tachykinin precursor 1	Extracellular Space	other	3.772	0.0001
Fstl5	FSTL5	follistatin like 5	Extracellular Space	other	3.753	0.00429
Muc5b	MUC5B	mucin 5B, oligomeric mucus/gel-forming	Extracellular Space	peptidase	3.744	0.000784
Aoah	AOAH	acyloxyacyl hydrolase	Extracellular Space	enzyme	3.734	5.43e-05
C2	C2	complement C2	Extracellular Space	peptidase	3.725	1.56e-22
Inhbb	INHBB	inhibin subunit beta B	Extracellular Space	growth factor	3.724	2.24e-17
Wif1	WIF1	WNT inhibitory factor 1	Extracellular Space	other	3.7	1.42e-10
Pthlh	PTHLH	parathyroid hormone like hormone	Extracellular Space	other	3.629	1.25e-27
Nrg2	NRG2	neuregulin 2	Extracellular Space	growth factor	3.614	3.62e-11
Apod	APOD	apolipoprotein D	Extracellular Space	transporter	3.536	2.08e-27
Klk9	KLK9	kallikrein related peptidase 9	Extracellular Space	peptidase	3.503	0.000796
Klk1b26	KLK3	kallikrein related peptidase 3	Extracellular Space	peptidase	3.456	1.7e-10
Fgf23	FGF23	fibroblast growth factor 23	Extracellular Space	growth factor	3.428	0.00327
Pcdhb6	Pcdhb6	protocadherin beta 6	Extracellular Space	other	3.415	0.00128
Emilin3	EMILIN3	elastin microfibril interfacer 3	Extracellular Space	other	3.396	7.18e-17
Cpne9	CPNE9	copine family member 9	Extracellular Space	other	3.366	0.00567
Ntng1	NTNG1	netrin G1	Extracellular Space	other	3.334	1.43e-20
Itih2	ITIH2	inter-alpha-trypsin inhibitor heavy chain 2	Extracellular Space	other	3.304	1.28e-07
Inhba	INHBA	inhibin subunit beta A	Extracellular Space	growth factor	3.301	3.82e-19
F5	F5	coagulation factor V	Extracellular Space	other	3.297	0.00666
Abca13	ABCA13	ATP binding cassette subfamily A member 13	Extracellular Space	transporter	3.292	0.0169
Pappa2	PAPPA2	pappalysin 2	Extracellular Space	peptidase	3.239	0.00376
Ndnf	NDNF	neuron derived neurotrophic factor	Extracellular Space	other	3.217	2.93e-10
Sema3d	SEMA3D	semaphorin 3D	Extracellular Space	other	3.092	1.61e-12
Lrrtm4	LRRTM4	leucine rich repeat transmembrane neuronal 4	Extracellular Space	other	3.09	0.0375
Ebi3	EBI3	Epstein-Barr virus induced 3	Extracellular Space	cytokine	3.088	0.00188
Igfbp6	IGFBP6	insulin like growth factor binding protein 6	Extracellular Space	other	3.067	9.8e-37
Mamdc2	MAMDC2	MAM domain containing 2	Extracellular Space	other	3.06	9.55e-19
Dhh	DHH	desert hedgehog	Extracellular Space	peptidase	3.051	1.49e-19
Acpp	ACPP	acid phosphatase, prostate	Extracellular Space	phosphatase	3.044	0.000813
Fbln1	FBLN1	fibulin 1	Extracellular Space	other	3.004	1.33e-29
Slamf9	SLAMF9	SLAM family member 9	Extracellular Space	other	2.992	4.53e-06
Klk10	KLK10	kallikrein related peptidase 10	Extracellular Space	peptidase	2.92	5.72e-06
Pcsk2	PCSK2	proprotein convertase subtilisin/kexin type 2	Extracellular Space	peptidase	2.912	4.09e-09
Egfl6	EGFL6	EGF like domain multiple 6	Extracellular Space	other	2.903	7.63e-07
Col6a5	COL6A5	collagen type VI alpha 5 chain	Extracellular Space	other	2.897	0.00032
Serpinc1	SERPINC1	serpin family C member 1	Extracellular Space	enzyme	2.878	0.00233
Fstl3	FSTL3	follistatin like 3	Extracellular Space	other	2.827	5.67e-06
Nell2	NELL2	neural EGFL like 2	Extracellular Space	other	2.823	0.00646
Chrdl1	CHRDL1	chordin like 1	Extracellular Space	other	2.796	1.89e-16
Itgbl1	ITGBL1	integrin subunit beta like 1	Extracellular Space	other	2.783	3.29e-06
Kl	KL	klotho	Extracellular Space	enzyme	2.728	0.0149
Morn4	MORN4	MORN repeat containing 4	Extracellular Space	other	2.689	0.00178
Vcan	VCAN	versican	Extracellular Space	other	2.68	1.37e-16
Axdnd1	AXDND1	axonemal dynein light chain domain containing 1	Extracellular Space	other	2.675	0.036
Omd	OMD	osteomodulin	Extracellular Space	other	2.665	1.51e-08
Ccdc114	CCDC114	coiled-coil domain containing 114	Extracellular Space	other	2.64	5.94e-10
Pla2g2d	PLA2G2D	phospholipase A2 group IID	Extracellular Space	enzyme	2.603	5.29e-05
Igf1	IGF1	insulin like growth factor 1	Extracellular Space	growth factor	2.561	8.94e-15
Ptn	PTN	pleiotrophin	Extracellular Space	growth factor	2.555	1.15e-07
Fgf14	FGF14	fibroblast growth factor 14	Extracellular Space	growth factor	2.536	0.00017
Il1rn	IL1RN	interleukin 1 receptor antagonist	Extracellular Space	cytokine	2.519	0.0331
Tgfa	TGFA	transforming growth factor alpha	Extracellular Space	growth factor	2.519	6.23e-08
Lamb3	LAMB3	laminin subunit beta 3	Extracellular Space	transporter	2.513	5.26e-15
Ntn1	NTN1	netrin 1	Extracellular Space	other	2.485	7.73e-26
Serpina3n	SERPINA3	serpin family A member 3	Extracellular Space	other	2.481	8.48e-06
Mbp	MBP	myelin basic protein	Extracellular Space	other	2.469	1.46e-07
Cspg5	CSPG5	chondroitin sulfate proteoglycan 5	Extracellular Space	growth factor	2.463	0.000848
Slitrk4	SLITRK4	SLIT and NTRK like family member 4	Extracellular Space	other	2.438	0.000781
Tsku	TSKU	tsukushi, small leucine rich proteoglycan	Extracellular Space	other	2.408	2.25e-25
Gdnf	GDNF	glial cell derived neurotrophic factor	Extracellular Space	growth factor	2.391	2.98e-06
Fbn2	FBN2	fibrillin 2	Extracellular Space	other	2.371	8.45e-05
Matn2	MATN2	matrilin 2	Extracellular Space	other	2.36	6.27e-20
Cpxm2	CPXM2	carboxypeptidase X, M14 family member 2	Extracellular Space	peptidase	2.356	0.00125
Islr	ISLR	immunoglobulin superfamily containing leucine rich repeat	Extracellular Space	other	2.348	2.49e-38
Olfml1	OLFML1	olfactomedin like 1	Extracellular Space	other	2.324	8.33e-19
Rbp1	RBP1	retinol binding protein 1	Extracellular Space	transporter	2.315	6.6e-16
Cthrc1	CTHRC1	collagen triple helix repeat containing 1	Extracellular Space	other	2.305	0.00165
Fam184a	FAM184A	family with sequence similarity 184 member A	Extracellular Space	other	2.303	5.53e-05
Fgf18	FGF18	fibroblast growth factor 18	Extracellular Space	growth factor	2.28	1.2e-10
Dnah6	DNAH6	dynein axonemal heavy chain 6	Extracellular Space	other	2.273	0.0435
Gkn3	Gkn3	gastrokine 3	Extracellular Space	other	2.266	0.000882
Fgl2	FGL2	fibrinogen like 2	Extracellular Space	peptidase	2.263	2.56e-11
C4b	C4A/C4B	complement C4B (Chido blood group)	Extracellular Space	peptidase	2.244	1.24e-09
Col8a2	COL8A2	collagen type VIII alpha 2 chain	Extracellular Space	other	2.24	0.0046
Kif19a	KIF19	kinesin family member 19	Extracellular Space	enzyme	2.219	4.47e-08
Fgf16	FGF16	fibroblast growth factor 16	Extracellular Space	growth factor	2.215	0.00248
Prss12	PRSS12	serine protease 12	Extracellular Space	peptidase	2.213	7.74e-17
C1rl	C1RL	complement C1r subcomponent like	Extracellular Space	peptidase	2.209	0.00123
Lrrn3	LRRN3	leucine rich repeat neuronal 3	Extracellular Space	other	2.191	0.00114
Ccdc116	CCDC116	coiled-coil domain containing 116	Extracellular Space	other	2.167	0.0201
Adamts15	ADAMTS15	ADAM metallopeptidase with thrombospondin type 1 motif 15	Extracellular Space	peptidase	2.158	1.25e-08
C1qtnf7	C1QTNF7	C1q and TNF related 7	Extracellular Space	other	2.139	3.11e-11
Cilp	CILP	cartilage intermediate layer protein	Extracellular Space	phosphatase	2.123	0.000331
Nradd	Nradd	neurotrophin receptor associated death domain	Extracellular Space	cytokine	2.115	4.53e-07
Rbp4	RBP4	retinol binding protein 4	Extracellular Space	other	2.109	3.67e-05
Thbs2	THBS2	thrombospondin 2	Extracellular Space	other	2.103	7.4e-05
Egfl8	EGFL8	EGF like domain multiple 8	Extracellular Space	other	2.097	1.94e-08
Loxl4	LOXL4	lysyl oxidase like 4	Extracellular Space	enzyme	2.094	6.03e-05
Rpgrip1	RPGRIP1	RPGR interacting protein 1	Extracellular Space	other	2.094	0.0149
Cxcl14	CXCL14	C-X-C motif chemokine ligand 14	Extracellular Space	cytokine	2.09	2.9e-13
Reln	RELN	reelin	Extracellular Space	peptidase	2.081	2.08e-13
Penk	PENK	proenkephalin	Extracellular Space	other	2.08	6.08e-12
Ctrl	CTRL	chymotrypsin like	Extracellular Space	peptidase	2.062	0.0214
Masp1	Masp1	mannan-binding lectin serine peptidase 1	Extracellular Space	peptidase	2.062	3.77e-08
Clcf1	CLCF1	cardiotrophin like cytokine factor 1	Extracellular Space	cytokine	2.061	2.62e-08
Htra1	HTRA1	HtrA serine peptidase 1	Extracellular Space	peptidase	2.055	6.78e-26
Fndc4	FNDC4	fibronectin type III domain containing 4	Extracellular Space	other	2.051	7.44e-12
Ogn	OGN	osteoglycin	Extracellular Space	growth factor	2.047	3.48e-05
Col12a1	COL12A1	collagen type XII alpha 1 chain	Extracellular Space	other	2.042	0.0022
C1qa	C1QA	complement C1q A chain	Extracellular Space	peptidase	2.032	1.75e-12
Pgf	PGF	placental growth factor	Extracellular Space	growth factor	2.032	1.2e-10
Lgals3	LGALS3	galectin 3	Extracellular Space	other	2.031	6.04e-08
Parm1	PARM1	prostate androgen-regulated mucin-like protein 1	Extracellular Space	other	2.03	2.52e-12
Wnt2b	WNT2B	Wnt family member 2B	Extracellular Space	other	2.02	6.12e-09
Tex15	TEX15	testis expressed 15, meiosis and synapsis associated	Extracellular Space	other	1.996	0.0403
C1qb	C1QB	complement C1q B chain	Extracellular Space	peptidase	1.987	6.39e-10
Lamc2	LAMC2	laminin subunit gamma 2	Extracellular Space	other	1.979	5.16e-11
Ccl21a	CCL21	C-C motif chemokine ligand 21	Extracellular Space	cytokine	1.975	0.00626
Fcna	Fcna	ficolin A	Extracellular Space	other	1.974	1.07e-05
Qrfp	QRFP	pyroglutamylated RFamide peptide	Extracellular Space	other	1.974	0.00165
C1qc	C1QC	complement C1q C chain	Extracellular Space	peptidase	1.973	3.46e-14
Vit	VIT	vitrin	Extracellular Space	other	1.969	4.39e-05
Adamts6	ADAMTS6	ADAM metallopeptidase with thrombospondin type 1 motif 6	Extracellular Space	peptidase	1.966	1.02e-07
Bmp3	BMP3	bone morphogenetic protein 3	Extracellular Space	growth factor	1.964	2.59e-07
Mdk	MDK	midkine	Extracellular Space	growth factor	1.951	2.76e-07
Serping1	SERPING1	serpin family G member 1	Extracellular Space	other	1.949	2.35e-16
Nxph3	NXPH3	neurexophilin 3	Extracellular Space	other	1.947	0.00406
Trf	TF	transferrin	Extracellular Space	transporter	1.934	0.0176
Mfap5	MFAP5	microfibril associated protein 5	Extracellular Space	other	1.932	3.78e-12
Col9a3	COL9A3	collagen type IX alpha 3 chain	Extracellular Space	other	1.928	0.0206
Edn3	EDN3	endothelin 3	Extracellular Space	other	1.908	6.79e-06
Gjc3	GJC3	gap junction protein gamma 3	Extracellular Space	transporter	1.907	6.74e-13
Med12l	MED12L	mediator complex subunit 12 like	Extracellular Space	other	1.905	0.00184
Nptx1	NPTX1	neuronal pentraxin 1	Extracellular Space	other	1.904	0.0203
Col8a1	COL8A1	collagen type VIII alpha 1 chain	Extracellular Space	other	1.903	3.4e-19
Bgn	BGN	biglycan	Extracellular Space	other	1.901	3.08e-09
Fgf9	FGF9	fibroblast growth factor 9	Extracellular Space	growth factor	1.897	5.56e-06
Wnt10b	WNT10B	Wnt family member 10B	Extracellular Space	other	1.894	0.00401
Nog	NOG	noggin	Extracellular Space	growth factor	1.886	1.94e-12
Spock3	SPOCK3	SPARC (osteonectin), cwcv and kazal like domains proteoglycan 3	Extracellular Space	other	1.883	0.0167
Tctn2	TCTN2	tectonic family member 2	Extracellular Space	other	1.881	7e-08
Tgfbi	TGFBI	transforming growth factor beta induced	Extracellular Space	other	1.871	1.75e-13
Hmcn1	HMCN1	hemicentin 1	Extracellular Space	other	1.864	8.84e-10
Igfbp4	IGFBP4	insulin like growth factor binding protein 4	Extracellular Space	other	1.842	1.17e-19
Col4a5	COL4A5	collagen type IV alpha 5 chain	Extracellular Space	other	1.832	9.4e-10
Col28a1	COL28A1	collagen type XXVIII alpha 1 chain	Extracellular Space	other	1.828	7.79e-07
Hmcn2	HMCN2	hemicentin 2	Extracellular Space	other	1.815	2.92e-14
Mmp3	MMP3	matrix metallopeptidase 3	Extracellular Space	peptidase	1.814	0.0257
Prtg	PRTG	protogenin	Extracellular Space	other	1.81	0.000603
Dnah1	DNAH1	dynein axonemal heavy chain 1	Extracellular Space	other	1.802	0.0163
Cytl1	CYTL1	cytokine like 1	Extracellular Space	cytokine	1.794	0.000797
Tll1	TLL1	tolloid like 1	Extracellular Space	peptidase	1.781	7.7e-07
Endod1	ENDOD1	endonuclease domain containing 1	Extracellular Space	enzyme	1.772	2.21e-15
Lrp4	LRP4	LDL receptor related protein 4	Extracellular Space	other	1.771	7.67e-21
Olfml3	OLFML3	olfactomedin like 3	Extracellular Space	other	1.77	1.54e-05
Ntn4	NTN4	netrin 4	Extracellular Space	other	1.722	2.49e-29
Kif7	KIF7	kinesin family member 7	Extracellular Space	other	1.716	0.011
Armc2	ARMC2	armadillo repeat containing 2	Extracellular Space	other	1.705	0.00563
Cp	CP	ceruloplasmin	Extracellular Space	enzyme	1.705	1.9e-09
C1ql3	C1QL3	complement C1q like 3	Extracellular Space	other	1.704	0.0115
Nov	NOV	nephroblastoma overexpressed	Extracellular Space	growth factor	1.697	4.59e-07
Dcn	DCN	decorin	Extracellular Space	other	1.696	1.38e-08
Cx3cl1	CX3CL1	C-X3-C motif chemokine ligand 1	Extracellular Space	cytokine	1.693	1.66e-05
Ntf3	NTF3	neurotrophin 3	Extracellular Space	growth factor	1.691	1.13e-05
Rnase4	RNASE4	ribonuclease A family member 4	Extracellular Space	enzyme	1.69	5.95e-11
Sema3b	SEMA3B	semaphorin 3B	Extracellular Space	other	1.686	7.64e-10
Lyz2	LYZ	lysozyme	Extracellular Space	enzyme	1.685	1.07e-08
Edil3	EDIL3	EGF like repeats and discoidin domains 3	Extracellular Space	other	1.682	0.000111
Col19a1	COL19A1	collagen type XIX alpha 1 chain	Extracellular Space	other	1.681	0.0296
Frzb	FRZB	frizzled related protein	Extracellular Space	other	1.677	2.26e-22
Pamr1	PAMR1	peptidase domain containing associated with muscle regeneration 1	Extracellular Space	peptidase	1.676	0.000606
Lgi4	LGI4	leucine rich repeat LGI family member 4	Extracellular Space	other	1.673	8.08e-08
Col18a1	COL18A1	collagen type XVIII alpha 1 chain	Extracellular Space	other	1.671	3.95e-10
Mgp	MGP	matrix Gla protein	Extracellular Space	other	1.664	0.00219
Col27a1	COL27A1	collagen type XXVII alpha 1 chain	Extracellular Space	other	1.657	6.86e-09
Susd2	SUSD2	sushi domain containing 2	Extracellular Space	other	1.651	2.55e-06
Prelp	PRELP	proline and arginine rich end leucine rich repeat protein	Extracellular Space	other	1.647	2.36e-05
Tfpi2	TFPI2	tissue factor pathway inhibitor 2	Extracellular Space	other	1.646	0.0369
Lama3	LAMA3	laminin subunit alpha 3	Extracellular Space	other	1.63	3.29e-05
Spon2	SPON2	spondin 2	Extracellular Space	other	1.627	0.0232
Lum	LUM	lumican	Extracellular Space	other	1.611	4.72e-10
Ang	ANG	angiogenin	Extracellular Space	enzyme	1.606	0.0018
Car11	CA11	carbonic anhydrase 11	Extracellular Space	enzyme	1.592	6.01e-07
Mmrn1	MMRN1	multimerin 1	Extracellular Space	other	1.592	0.0163
Thbs1	THBS1	thrombospondin 1	Extracellular Space	other	1.588	0.000536
Catsperg1	CATSPERG	cation channel sperm associated auxiliary subunit gamma	Extracellular Space	other	1.574	0.0123
Postn	POSTN	periostin	Extracellular Space	other	1.571	0.0092
Bank1	BANK1	B cell scaffold protein with ankyrin repeats 1	Extracellular Space	other	1.566	0.0309
Fndc5	FNDC5	fibronectin type III domain containing 5	Extracellular Space	other	1.564	1.56e-10
Wdr19	WDR19	WD repeat domain 19	Extracellular Space	other	1.553	1.36e-06
AI467606	C16orf54	chromosome 16 open reading frame 54	Extracellular Space	other	1.55	0.000592
Lrrc17	LRRC17	leucine rich repeat containing 17	Extracellular Space	other	1.55	5.9e-08
Il16	IL16	interleukin 16	Extracellular Space	cytokine	1.539	4.05e-10
Slit2	SLIT2	slit guidance ligand 2	Extracellular Space	other	1.534	5.38e-06
Apoe	APOE	apolipoprotein E	Extracellular Space	transporter	1.533	5.64e-15
Col4a6	COL4A6	collagen type IV alpha 6 chain	Extracellular Space	other	1.53	0.036
Pld4	PLD4	phospholipase D family member 4	Extracellular Space	enzyme	1.529	3.96e-08
Sema3a	SEMA3A	semaphorin 3A	Extracellular Space	other	1.527	0.0292
Ltbp1	LTBP1	latent transforming growth factor beta binding protein 1	Extracellular Space	other	1.515	2.31e-14
Thbs3	THBS3	thrombospondin 3	Extracellular Space	other	1.515	1.42e-10
Spock2	SPOCK2	SPARC (osteonectin), cwcv and kazal like domains proteoglycan 2	Extracellular Space	other	1.514	7.21e-06
Cklf	CKLF	chemokine like factor	Extracellular Space	cytokine	1.509	0.000342
Efemp1	EFEMP1	EGF containing fibulin extracellular matrix protein 1	Extracellular Space	enzyme	1.487	1.14e-07
Ccl9	Ccl9	chemokine (C-C motif) ligand 9	Extracellular Space	cytokine	1.464	0.000121
Olfml2a	OLFML2A	olfactomedin like 2A	Extracellular Space	other	1.463	7.75e-10
Ctgf	CTGF	connective tissue growth factor	Extracellular Space	growth factor	1.46	0.0444
Mmp19	MMP19	matrix metallopeptidase 19	Extracellular Space	peptidase	1.437	0.000316
Col14a1	COL14A1	collagen type XIV alpha 1 chain	Extracellular Space	other	1.428	2e-07
Igfbp3	IGFBP3	insulin like growth factor binding protein 3	Extracellular Space	other	1.424	2.62e-09
Pf4	PF4	platelet factor 4	Extracellular Space	cytokine	1.423	2.55e-05
Tnxb	TNXB	tenascin XB	Extracellular Space	other	1.423	2.85e-10
Ift81	IFT81	intraflagellar transport 81	Extracellular Space	other	1.408	4.22e-06
Mmp16	MMP16	matrix metallopeptidase 16	Extracellular Space	peptidase	1.399	0.00159
Colq	COLQ	collagen like tail subunit of asymmetric acetylcholinesterase	Extracellular Space	other	1.387	7.94e-17
Apol6	APOL6	apolipoprotein L6	Extracellular Space	transporter	1.38	5.45e-08
Sod3	SOD3	superoxide dismutase 3	Extracellular Space	enzyme	1.37	1.02e-05
Fjx1	FJX1	four jointed box 1	Extracellular Space	other	1.369	0.000608
Scgb3a1	SCGB3A1	secretoglobin family 3A member 1	Extracellular Space	cytokine	1.369	0.0429
Dzip1l	DZIP1L	DAZ interacting zinc finger protein 1 like	Extracellular Space	other	1.36	8.22e-07
Il33	IL33	interleukin 33	Extracellular Space	cytokine	1.351	8.09e-06
F13a1	F13A1	coagulation factor XIII A chain	Extracellular Space	enzyme	1.346	3.48e-11
Ecm1	ECM1	extracellular matrix protein 1	Extracellular Space	transporter	1.345	3.64e-10
Megf9	MEGF9	multiple EGF like domains 9	Extracellular Space	other	1.321	5.9e-09
Chrd	CHRD	chordin	Extracellular Space	other	1.304	2.3e-12
Ccl24	CCL24	C-C motif chemokine ligand 24	Extracellular Space	cytokine	1.302	0.00799
Tmem107	TMEM107	transmembrane protein 107	Extracellular Space	other	1.301	0.00184
Adamtsl1	ADAMTSL1	ADAMTS like 1	Extracellular Space	other	1.276	4.88e-17
Pkhd1l1	PKHD1L1	PKHD1 like 1	Extracellular Space	other	1.267	0.0164
Mmp2	MMP2	matrix metallopeptidase 2	Extracellular Space	peptidase	1.263	2.09e-08
Pcolce	PCOLCE	procollagen C-endopeptidase enhancer	Extracellular Space	other	1.263	1.27e-07
Agrp	AGRP	agouti related neuropeptide	Extracellular Space	other	1.262	0.00837
Pi15	PI15	peptidase inhibitor 15	Extracellular Space	other	1.258	0.0166
Lyz1	LYZ	lysozyme	Extracellular Space	enzyme	1.253	0.017
C1qtnf2	C1QTNF2	C1q and TNF related 2	Extracellular Space	other	1.247	8.88e-05
Inha	INHA	inhibin subunit alpha	Extracellular Space	growth factor	1.235	0.000132
Plat	PLAT	plasminogen activator, tissue type	Extracellular Space	peptidase	1.233	4.29e-09
Cxcl11	Cxcl11	chemokine (C-X-C motif) ligand 11	Extracellular Space	cytokine	1.225	0.00452
Retnla	Retnla	resistin like alpha	Extracellular Space	other	1.221	0.0114
Fstl1	FSTL1	follistatin like 1	Extracellular Space	other	1.22	1.92e-09
Tslp	TSLP	thymic stromal lymphopoietin	Extracellular Space	cytokine	1.22	0.0369
Edn1	EDN1	endothelin 1	Extracellular Space	cytokine	1.217	5.99e-06
C1s1	C1S	complement C1s	Extracellular Space	peptidase	1.211	3.36e-07
Isg15	ISG15	ISG15 ubiquitin-like modifier	Extracellular Space	other	1.211	0.000327
Spred3	SPRED3	sprouty related EVH1 domain containing 3	Extracellular Space	cytokine	1.21	0.00066
Adamts10	ADAMTS10	ADAM metallopeptidase with thrombospondin type 1 motif 10	Extracellular Space	peptidase	1.196	1.48e-13
Ccl6	Ccl6	chemokine (C-C motif) ligand 6	Extracellular Space	cytokine	1.196	0.0129
Adamtsl2	ADAMTSL2	ADAMTS like 2	Extracellular Space	other	1.191	0.0101
Timp2	TIMP2	TIMP metallopeptidase inhibitor 2	Extracellular Space	other	1.189	2.78e-08
Fst	FST	follistatin	Extracellular Space	other	1.181	0.000136
Cmtm3	CMTM3	CKLF like MARVEL transmembrane domain containing 3	Extracellular Space	cytokine	1.179	1.46e-09
Mmp14	MMP14	matrix metallopeptidase 14	Extracellular Space	peptidase	1.178	6.37e-08
Ttc26	TTC26	tetratricopeptide repeat domain 26	Extracellular Space	other	1.174	0.00533
Trip6	TRIP6	thyroid hormone receptor interactor 6	Extracellular Space	cytokine	1.168	8.98e-09
Fam114a1	FAM114A1	family with sequence similarity 114 member A1	Extracellular Space	other	1.164	2.09e-08
Prg4	Prg4	proteoglycan 4 (megakaryocyte stimulating factor, articular superficial zone protein)	Extracellular Space	other	1.162	0.0109
Fbln5	FBLN5	fibulin 5	Extracellular Space	other	1.161	5.21e-06
Cnrip1	CNRIP1	cannabinoid receptor interacting protein 1	Extracellular Space	other	1.147	0.00174
Wisp2	WISP2	WNT1 inducible signaling pathway protein 2	Extracellular Space	growth factor	1.145	0.0344
Npdc1	NPDC1	neural proliferation, differentiation and control 1	Extracellular Space	other	1.133	1.54e-10
Smoc2	SMOC2	SPARC related modular calcium binding 2	Extracellular Space	other	1.125	1.7e-08
Col16a1	COL16A1	collagen type XVI alpha 1 chain	Extracellular Space	other	1.121	0.00756
Col20a1	COL20A1	collagen type XX alpha 1 chain	Extracellular Space	other	1.121	1.45e-05
Lgals1	LGALS1	galectin 1	Extracellular Space	other	1.111	1.51e-05
Tprn	TPRN	taperin	Extracellular Space	other	1.106	0.00026
Col5a2	COL5A2	collagen type V alpha 2 chain	Extracellular Space	other	1.097	8.66e-09
Clec3b	CLEC3B	C-type lectin domain family 3 member B	Extracellular Space	other	1.096	3.93e-07
Bmp4	BMP4	bone morphogenetic protein 4	Extracellular Space	growth factor	1.086	4.72e-07
Mmp17	MMP17	matrix metallopeptidase 17	Extracellular Space	peptidase	1.081	0.0136
Lefty1	LEFTY1	left-right determination factor 1	Extracellular Space	growth factor	1.074	0.0399
Tfpi	TFPI	tissue factor pathway inhibitor	Extracellular Space	other	1.07	8.76e-06
Col3a1	COL3A1	collagen type III alpha 1 chain	Extracellular Space	other	1.059	1.25e-09
Slit3	SLIT3	slit guidance ligand 3	Extracellular Space	other	1.051	0.000415
Ecm2	ECM2	extracellular matrix protein 2	Extracellular Space	other	1.048	2.79e-06
Adamts7	ADAMTS7	ADAM metallopeptidase with thrombospondin type 1 motif 7	Extracellular Space	peptidase	1.044	0.000252
Lca5	LCA5	LCA5, lebercilin	Extracellular Space	other	1.042	0.0127
Glb1l	GLB1L	galactosidase beta 1 like	Extracellular Space	other	1.041	0.00482
Sema3f	SEMA3F	semaphorin 3F	Extracellular Space	other	1.04	1.18e-08
Dsel	DSEL	dermatan sulfate epimerase like	Extracellular Space	enzyme	1.039	1.58e-05
Mxra7	Mxra7	matrix-remodelling associated 7	Extracellular Space	other	1.029	1.18e-08
Mmp28	MMP28	matrix metallopeptidase 28	Extracellular Space	peptidase	1.027	0.00689
Bmp2	BMP2	bone morphogenetic protein 2	Extracellular Space	growth factor	1.026	0.000182
Pdgfa	PDGFA	platelet derived growth factor subunit A	Extracellular Space	growth factor	1.025	5.29e-08
Bmp1	BMP1	bone morphogenetic protein 1	Extracellular Space	peptidase	1.024	1.86e-11
Loxl3	LOXL3	lysyl oxidase like 3	Extracellular Space	enzyme	1.022	0.00374
Nid2	NID2	nidogen 2	Extracellular Space	other	1.017	1.93e-06
