## Supplementary material for "Molecular characterization of the intact muscle spindle using a multi-omics approach": Table S6

### Sheet: Sheet1
ID	Expr Log Ratio	Expr False Discovery Rate (q-value)	Entrez Gene Name	Location
Zmat1	1.03	0.0128	zinc finger matrin-type 1	Nucleus
Zfp385c	5.414	3.54e-30	zinc finger protein 385C	Other
Zfp385b	3.346	1.7e-34	zinc finger protein 385B	Nucleus
Wnt7b	8.648	3.07e-20	Wnt family member 7B	Extracellular Space
Utrn	1.22	4.95e-14	utrophin	Plasma Membrane
Tshz3	1.206	1.52e-06	teashirt zinc finger homeobox 3	Nucleus
Tshz2	1.306	4.23e-05	teashirt zinc finger homeobox 2	Other
Trip6	1.168	8.98e-09	thyroid hormone receptor interactor 6	Extracellular Space
Tpm3-rs7	5.888	3.85e-32	tropomyosin 3, related sequence 7	Other
Tpm3	6.122	5.51e-149	tropomyosin 3	Cytoplasm
Togaram2	1.156	1.9e-06	TOG array regulator of axonemal microtubules 2	Other
Tnxb	1.423	2.85e-10	tenascin XB	Extracellular Space
Tnnt2	7.287	1.25e-88	troponin T2, cardiac type	Cytoplasm
Tnnt1	6.849	1.24e-35	troponin T1, slow skeletal type	Cytoplasm
Tnni1	7.938	2.75e-123	troponin I1, slow skeletal type	Cytoplasm
Tnnc1	9.1	1.63e-38	troponin C1, slow skeletal and cardiac type	Cytoplasm
Tnfrsf25	1.194	0.000119	TNF receptor superfamily member 25	Plasma Membrane
Tfpi	1.07	8.76e-06	tissue factor pathway inhibitor	Extracellular Space
Tcf7l2	1.8	5.02e-15	transcription factor 7 like 2	Nucleus
Tcerg1l	5.766	5.24e-08	transcription elongation regulator 1 like	Other
Sulf2	2.146	3.62e-35	sulfatase 2	Plasma Membrane
St8sia2	2.895	1.17e-08	ST8 alpha-N-acetyl-neuraminide alpha-2,8-sialyltransferase 2	Cytoplasm
Srrm4os	3.126	4.72e-10	serine/arginine repetitive matrix 4, opposite strand	Other
Srgap3	1.381	1.64e-05	SLIT-ROBO Rho GTPase activating protein 3	Cytoplasm
Srgap1	1.846	4.19e-08	SLIT-ROBO Rho GTPase activating protein 1	Cytoplasm
Spocd1	7.905	1.37e-16	SPOC domain containing 1	Other
Spaca6	1.037	0.000129	sperm acrosome associated 6	Other
Sox11	3.125	1.06e-07	SRY-box 11	Nucleus
Snap91	1.703	0.0113	synaptosome associated protein 91	Plasma Membrane
Smoc2	1.125	1.7e-08	SPARC related modular calcium binding 2	Extracellular Space
Slit3	1.051	0.000415	slit guidance ligand 3	Extracellular Space
Slc4a3	3.047	4.8e-51	solute carrier family 4 member 3	Plasma Membrane
Slc1a5	1.35	4.75e-12	solute carrier family 1 member 5	Plasma Membrane
Slc16a4	3.35	1.5e-17	solute carrier family 16 member 4	Plasma Membrane
Slc12a7	1.873	6.79e-20	solute carrier family 12 member 7	Plasma Membrane
Sim1	7.734	3.27e-26	SIM bHLH transcription factor 1	Nucleus
Sgce	1.009	4.05e-07	sarcoglycan epsilon	Plasma Membrane
Sema5a	1.955	8.27e-14	semaphorin 5A	Plasma Membrane
Rian	1.384	1.2e-10	RNA imprinted and accumulated in nucleus	Nucleus
Raph1	1.258	2.49e-09	Ras association (RalGDS/AF-6) and pleckstrin homology domains 1	Plasma Membrane
Prx	2.482	1.88e-12	periaxin	Nucleus
Plvap	1.111	0.00178	plasmalemma vesicle associated protein	Plasma Membrane
Plp1	2.196	4.87e-20	proteolipid protein 1	Plasma Membrane
Plod2	1.399	5.59e-08	procollagen-lysine,2-oxoglutarate 5-dioxygenase 2	Cytoplasm
Plekhh2	2.125	9.86e-14	pleckstrin homology, MyTH4 and FERM domain containing H2	Cytoplasm
Plce1	1.878	9.61e-16	phospholipase C epsilon 1	Cytoplasm
Pitx2	1.933	1.15e-17	paired like homeodomain 2	Nucleus
Piezo2	3.809	2.25e-15	piezo type mechanosensitive ion channel component 2	Other
Phxr4	2.219	0.0456	per-hexamer repeat gene 4	Plasma Membrane
Peg3	1.644	7.95e-12	paternally expressed 3	Nucleus
Pdzrn4	1.956	8.76e-05	PDZ domain containing ring finger 4	Other
Pdgfa	1.025	5.29e-08	platelet derived growth factor subunit A	Extracellular Space
Pde6a	2.771	0.00046	phosphodiesterase 6A	Plasma Membrane
Pcolce	1.263	1.27e-07	procollagen C-endopeptidase enhancer	Extracellular Space
Pcdh7	1.817	4.62e-12	protocadherin 7	Plasma Membrane
Padi2	6.159	8.6e-111	peptidyl arginine deiminase 2	Cytoplasm
Pacsin1	3.217	9.8e-05	protein kinase C and casein kinase substrate in neurons 1	Cytoplasm
P2rx4	1.333	2.64e-08	purinergic receptor P2X 4	Plasma Membrane
Nrp2	1.125	7.08e-13	neuropilin 2	Plasma Membrane
Nog	1.886	1.94e-12	noggin	Extracellular Space
Nid2	1.017	1.93e-06	nidogen 2	Extracellular Space
Ngfr	2.839	6.44e-20	nerve growth factor receptor	Plasma Membrane
Nectin3	1.256	4.62e-16	nectin cell adhesion molecule 3	Plasma Membrane
Ndrg4	3.863	1.77e-95	NDRG family member 4	Plasma Membrane
Myzap	2.035	1.02e-23	myocardial zonula adherens protein	Plasma Membrane
Mylk3	4.269	5.72e-18	myosin light chain kinase 3	Cytoplasm
Myl4	6.395	5.4e-114	myosin light chain 4	Cytoplasm
Myl10	8.597	3.86e-25	myosin light chain 10	Cytoplasm
Myh7b	8.488	3.49e-42	myosin heavy chain 7B	Other
Myh6	8.626	1.01e-38	myosin heavy chain 6	Cytoplasm
Myh4	3.565	1.59e-14	myosin heavy chain 4	Cytoplasm
Myh13	8.833	3.37e-48	myosin heavy chain 13	Cytoplasm
Myf5	2.779	1.03e-16	myogenic factor 5	Nucleus
Mirg	1.62	0.000636	miRNA containing gene	Other
Mir99ahg	2.151	2.12e-07	Mir99a and Mirlet7c-1 host gene (non-protein coding)	Other
Mfsd7a	2.571	1.5e-13	solute carrier family 49 member 3	Other
Meg3	1.125	1.59e-05	maternally expressed 3	Other
Medag	1.507	4.94e-08	mesenteric estrogen dependent adipogenesis	Cytoplasm
Med12l	1.905	0.00184	mediator complex subunit 12 like	Extracellular Space
Map6	1.002	1.55e-05	microtubule associated protein 6	Cytoplasm
Magi1	1.053	8.9e-05	membrane associated guanylate kinase, WW and PDZ domain containing 1	Plasma Membrane
Lsp1	1.093	2.3e-13	lymphocyte specific protein 1	Cytoplasm
Lrtm1	1.113	5.13e-05	leucine rich repeats and transmembrane domains 1	Other
Lrp4	1.771	7.67e-21	LDL receptor related protein 4	Extracellular Space
Lpin2	1.593	3.6e-11	lipin 2	Nucleus
Ldhb	1.755	3.09e-13	lactate dehydrogenase B	Cytoplasm
Klhl6	2.377	1.15e-09	kelch like family member 6	Other
Klhdc8b	1.327	1.22e-09	kelch domain containing 8B	Cytoplasm
Kcnma1	2.018	3.55e-18	potassium calcium-activated channel subfamily M alpha 1	Plasma Membrane
Kcnk2	1.644	0.000525	potassium two pore domain channel subfamily K member 2	Plasma Membrane
Kank4	3.224	8.6e-26	KN motif and ankyrin repeat domains 4	Cytoplasm
Itgb8	2.432	2.98e-13	integrin subunit beta 8	Plasma Membrane
Itga7	1.177	3.02e-14	integrin subunit alpha 7	Plasma Membrane
Igsf8	1.541	3.17e-28	immunoglobulin superfamily member 8	Plasma Membrane
Igfn1	8.999	8.67e-21	immunoglobulin-like and fibronectin type III domain containing 1	Nucleus
Hykk	1.246	4.71e-05	hydroxylysine kinase	Cytoplasm
Hspa4l	1.04	1.57e-07	heat shock protein family A (Hsp70) member 4 like	Cytoplasm
Hmcn2	1.815	2.92e-14	hemicentin 2	Extracellular Space
Grtp1	1.68	2.04e-15	growth hormone regulated TBC protein 1	Other
Gria2	1.47	0.00111	glutamate ionotropic receptor AMPA type subunit 2	Plasma Membrane
Gm43848	1.054	0.0208
Gm43813	1.21	0.0354
Gm42970	1.304	0.0339
Gm42675	2.767	0.0456
Gm42639	3.152	0.00331
Gm38365	2.237	0.0341
Gm38340	3.987	7.19e-05
Gm38157	1.497	0.00378
Gm37204	2.921	0.00893
Gm28791	3.201	0.0186
Gm28653	2.65	1.62e-09
Gm20342	1.026	0.00396	predicted gene, 20342	Other
Gfi1	7.54	7.36e-12	growth factor independent 1 transcriptional repressor	Nucleus
Fxyd6	2.495	2.74e-28	FXYD domain containing ion transport regulator 6	Plasma Membrane
Fstl1	1.22	1.92e-09	follistatin like 1	Extracellular Space
Frmd4b	1.469	4.07e-13	FERM domain containing 4B	Cytoplasm
Frmd4a	1.225	1.23e-09	FERM domain containing 4A	Plasma Membrane
Fndc5	1.564	1.56e-10	fibronectin type III domain containing 5	Extracellular Space
Fnbp1	1.071	9.72e-16	formin binding protein 1	Nucleus
Fam240b	10.035	1.88e-15	family with sequence similarity 240 member B	Other
Etv5	1.12	8.54e-16	ETS variant 5	Nucleus
Etv4	3.156	6.42e-36	ETS variant 4	Nucleus
Etv1	2.597	1.03e-44	ETS variant 1	Nucleus
Erf	2.953	7.99e-42	ETS2 repressor factor	Nucleus
Erbb4	3.178	2.24e-14	erb-b2 receptor tyrosine kinase 4	Plasma Membrane
Ephb6	3.407	1.1e-38	EPH receptor B6	Plasma Membrane
Epb41l2	1.114	2.72e-16	erythrocyte membrane protein band 4.1 like 2	Plasma Membrane
Enkur	1.953	0.00042	enkurin, TRPC channel interacting protein	Cytoplasm
Eln	3.87	2.7e-69	elastin	Extracellular Space
Eef1a1	1.205	1.42e-12	eukaryotic translation elongation factor 1 alpha 1	Cytoplasm
Dpp6	2.703	7.83e-18	dipeptidyl peptidase like 6	Plasma Membrane
Dnm3os	1.401	0.015	dynamin 3, opposite strand	Plasma Membrane
Dmxl2	1.109	6.32e-07	Dmx like 2	Cytoplasm
Dgkg	3.084	3.28e-18	diacylglycerol kinase gamma	Cytoplasm
Dcn	1.696	1.38e-08	decorin	Extracellular Space
Cyfip2	6.193	2.95e-112	cytoplasmic FMR1 interacting protein 2	Cytoplasm
Ctdspl	1.059	4.01e-05	CTD small phosphatase like	Nucleus
Crispld2	1.088	8.73e-06	cysteine rich secretory protein LCCL domain containing 2	Cytoplasm
Cpne7	6.445	6.68e-48	copine 7	Cytoplasm
Cpeb2	1.71	7.38e-12	cytoplasmic polyadenylation element binding protein 2	Cytoplasm
Colq	1.387	7.94e-17	collagen like tail subunit of asymmetric acetylcholinesterase	Extracellular Space
Col5a2	1.097	8.66e-09	collagen type V alpha 2 chain	Extracellular Space
Col3a1	1.059	1.25e-09	collagen type III alpha 1 chain	Extracellular Space
Col27a1	1.657	6.86e-09	collagen type XXVII alpha 1 chain	Extracellular Space
Col23a1	3.43	1.55e-40	collagen type XXIII alpha 1 chain	Plasma Membrane
Col13a1	1.303	0.0181	collagen type XIII alpha 1 chain	Plasma Membrane
Cmip	1.064	6.15e-06	c-Maf inducing protein	Cytoplasm
Clmp	2.046	1.57e-10	CXADR like membrane protein	Plasma Membrane
Clmn	1.205	1.13e-05	calmin	Cytoplasm
Clcf1	2.061	2.62e-08	cardiotrophin like cytokine factor 1	Extracellular Space
Cers4	1.092	3.32e-08	ceramide synthase 4	Cytoplasm
Cdc42ep4	1.4	1.04e-15	CDC42 effector protein 4	Cytoplasm
Cd34	1.248	3.65e-09	CD34 molecule	Plasma Membrane
Ccdc141	1.534	2.74e-09	coiled-coil domain containing 141	Cytoplasm
Car3	2.501	0.000369	carbonic anhydrase 3	Cytoplasm
Camk2n1	1.537	3.46e-17	calcium/calmodulin dependent protein kinase II inhibitor 1	Plasma Membrane
Cacna2d4	4.979	7.41e-26	calcium voltage-gated channel auxiliary subunit alpha2delta 4	Plasma Membrane
C530043K16Rik	2.43	0.0402
C130089K02Rik	2.452	0.0201	RIKEN cDNA C130089K02 gene	Other
C130023A14Rik	2.313	0.0193	RIKEN cDNA C130023A14 gene	Other
Btbd17	4.152	8.87e-06	BTB domain containing 17	Plasma Membrane
Bmp4	1.086	4.72e-07	bone morphogenetic protein 4	Extracellular Space
Bmp1	1.024	1.86e-11	bone morphogenetic protein 1	Extracellular Space
Bicd1	2.211	7.08e-06	BICD cargo adaptor 1	Cytoplasm
Bicc1	1.196	2.71e-09	BicC family RNA binding protein 1	Other
Bend4	2.879	1.14e-09	BEN domain containing 4	Other
Bcl2	2.024	2.49e-13	BCL2, apoptosis regulator	Cytoplasm
B830012L14Rik	3.678	0.00041
Axl	1.325	3.21e-12	AXL receptor tyrosine kinase	Plasma Membrane
Atp2b4	1.05	3e-08	ATPase plasma membrane Ca2+ transporting 4	Plasma Membrane
Atp2a2	1.86	1.58e-18	ATPase sarcoplasmic/endoplasmic reticulum Ca2+ transporting 2	Cytoplasm
Arpc1b	1.091	3.03e-10	actin related protein 2/3 complex subunit 1B	Cytoplasm
Arhgap45	1.596	2.8e-15	Rho GTPase activating protein 45	Cytoplasm
Ajap1	3.512	1.85e-22	adherens junctions associated protein 1	Plasma Membrane
Ahnak2	2.319	8.61e-24	AHNAK nucleoprotein 2	Cytoplasm
Agbl2	1.695	0.0314	ATP/GTP binding protein like 2	Cytoplasm
Adamtsl1	1.276	4.88e-17	ADAMTS like 1	Extracellular Space
Adamts15	2.158	1.25e-08	ADAM metallopeptidase with thrombospondin type 1 motif 15	Extracellular Space
Adamts10	1.196	1.48e-13	ADAM metallopeptidase with thrombospondin type 1 motif 10	Extracellular Space
Adam33	1.406	7.06e-15	ADAM metallopeptidase domain 33	Plasma Membrane
Actn1	1.444	7.95e-08	actinin alpha 1	Cytoplasm
Actc1	4.804	1.87e-90	actin, alpha, cardiac muscle 1	Cytoplasm
Abi2	1.582	3.06e-12	abl interactor 2	Cytoplasm
Abca8a	1.013	2.6e-07	ATP-binding cassette, sub-family A (ABC1), member 8a	Other
A430010J10Rik	4.327	2.6e-06	RIKEN cDNA A430010J10 gene	Other
2610037D02Rik	2.33	0.00131	RIKEN cDNA 2610037D02 gene	Other
2010007H06Rik	1.462	0.0006
