## Supplementary material for "Molecular characterization of the intact muscle spindle using a multi-omics approach": Table S7

### Sheet: Enrichment
GroupID	Category	Term	Description	LogP	Log(q-value)	InTerm_InList	Genes	Symbols
1_Summary	GO Biological Processes	GO:0061061	muscle structure development	-8.39012	-4.45574	23/487	11464,11938,12159,12825,13717,14009,17263,17877,17888,18121,18741,20666,21416,21924,21952,21955,21956,22288,22422,109711,213435,235130,243931,16531,17884,17896,18438,59069,72043,381290,621054,18187,20564,12043,13869,18053,18612,20356,83675,234593,13822,12490,20514,66259,84094,19153	Actc1,Atp2a2,Bmp4,Col3a1,Eln,Etv1,Meg3,Myf5,Myh6,Nog,Pitx2,Sox11,Tcf7l2,Tnnc1,Tnni1,Tnnt1,Tnnt2,Utrn,Wnt7b,Actn1,Mylk3,Adamts15,Tshz3,Kcnma1,Myh4,Myl4,P2rx4,Tpm3,Sulf2,Atp2b4,Tpm3-rs7,Nrp2,Slit3,Bcl2,Erbb4,Ngfr,Etv4,Sema5a,Bicc1,Ndrg4,Epb41l2,Cd34,Slc1a5,Camk2n1,Plvap,Prx
1_Member	GO Biological Processes	GO:0061061	muscle structure development	-8.39012	-4.45574	23/487	11464,11938,12159,12825,13717,14009,17263,17877,17888,18121,18741,20666,21416,21924,21952,21955,21956,22288,22422,109711,213435,235130,243931	Actc1,Atp2a2,Bmp4,Col3a1,Eln,Etv1,Meg3,Myf5,Myh6,Nog,Pitx2,Sox11,Tcf7l2,Tnnc1,Tnni1,Tnnt1,Tnnt2,Utrn,Wnt7b,Actn1,Mylk3,Adamts15,Tshz3
1_Member	GO Biological Processes	GO:0003012	muscle system process	-8.33054	-4.45574	16/228	11464,11938,16531,17884,17888,17896,18438,21924,21952,21955,21956,59069,72043,243931,381290,621054	Actc1,Atp2a2,Kcnma1,Myh4,Myh6,Myl4,P2rx4,Tnnc1,Tnni1,Tnnt1,Tnnt2,Tpm3,Sulf2,Tshz3,Atp2b4,Tpm3-rs7
1_Member	GO Biological Processes	GO:0006936	muscle contraction	-8.0095	-4.4215	14/177	11464,16531,17884,17888,17896,21924,21952,21955,21956,59069,72043,243931,381290,621054	Actc1,Kcnma1,Myh4,Myh6,Myl4,Tnnc1,Tnni1,Tnnt1,Tnnt2,Tpm3,Sulf2,Tshz3,Atp2b4,Tpm3-rs7
1_Member	GO Biological Processes	GO:0060415	muscle tissue morphogenesis	-6.77843	-3.49147	9/77	11464,12825,17877,17888,18121,18741,21924,21952,21956	Actc1,Col3a1,Myf5,Myh6,Nog,Pitx2,Tnnc1,Tnni1,Tnnt2
1_Member	GO Biological Processes	GO:0048644	muscle organ morphogenesis	-6.49389	-3.25808	9/83	11464,12825,17877,17888,18121,18741,21924,21952,21956	Actc1,Col3a1,Myf5,Myh6,Nog,Pitx2,Tnnc1,Tnni1,Tnnt2
1_Member	GO Biological Processes	GO:0055009	atrial cardiac muscle tissue morphogenesis	-6.31097	-3.12092	4/7	17888,18121,18741,21956	Myh6,Nog,Pitx2,Tnnt2
1_Member	GO Biological Processes	GO:0003206	cardiac chamber morphogenesis	-5.78699	-2.74307	10/129	12159,17888,18121,18187,18741,20564,20666,21924,21952,21956	Bmp4,Myh6,Nog,Nrp2,Pitx2,Slit3,Sox11,Tnnc1,Tnni1,Tnnt2
1_Member	GO Biological Processes	GO:0060537	muscle tissue development	-5.39652	-2.43691	15/331	11464,12159,12825,13717,17263,17877,17888,18121,18741,20666,21924,21952,21956,213435,243931	Actc1,Bmp4,Col3a1,Eln,Meg3,Myf5,Myh6,Nog,Pitx2,Sox11,Tnnc1,Tnni1,Tnnt2,Mylk3,Tshz3
1_Member	GO Biological Processes	GO:0055008	cardiac muscle tissue morphogenesis	-5.1904	-2.30137	7/64	11464,17888,18121,18741,21924,21952,21956	Actc1,Myh6,Nog,Pitx2,Tnnc1,Tnni1,Tnnt2
1_Member	GO Biological Processes	GO:0007517	muscle organ development	-4.93765	-2.10933	13/275	11464,12825,13717,14009,17263,17877,17888,18121,18741,20666,21924,21952,21956	Actc1,Col3a1,Eln,Etv1,Meg3,Myf5,Myh6,Nog,Pitx2,Sox11,Tnnc1,Tnni1,Tnnt2
1_Member	GO Biological Processes	GO:0003231	cardiac ventricle development	-4.83321	-2.05814	9/131	12159,17888,18121,18741,20564,20666,21924,21952,21956	Bmp4,Myh6,Nog,Pitx2,Slit3,Sox11,Tnnc1,Tnni1,Tnnt2
1_Member	GO Biological Processes	GO:0003007	heart morphogenesis	-4.74937	-1.99069	12/245	11464,12159,13717,17888,18121,18187,18741,20564,20666,21924,21952,21956	Actc1,Bmp4,Eln,Myh6,Nog,Nrp2,Pitx2,Slit3,Sox11,Tnnc1,Tnni1,Tnnt2
1_Member	GO Biological Processes	GO:0003205	cardiac chamber development	-4.58839	-1.9424	10/176	12159,17888,18121,18187,18741,20564,20666,21924,21952,21956	Bmp4,Myh6,Nog,Nrp2,Pitx2,Slit3,Sox11,Tnnc1,Tnni1,Tnnt2
1_Member	GO Biological Processes	GO:0003228	atrial cardiac muscle tissue development	-4.51598	-1.90434	4/17	17888,18121,18741,21956	Myh6,Nog,Pitx2,Tnnt2
1_Member	GO Biological Processes	GO:0048729	tissue morphogenesis	-4.24173	-1.67493	18/568	11464,12043,12159,12825,13869,17877,17888,18053,18121,18187,18612,18741,20356,20666,21924,21952,21956,22422	Actc1,Bcl2,Bmp4,Col3a1,Erbb4,Myf5,Myh6,Ngfr,Nog,Nrp2,Etv4,Pitx2,Sema5a,Sox11,Tnnc1,Tnni1,Tnnt2,Wnt7b
1_Member	GO Biological Processes	GO:0042692	muscle cell differentiation	-4.10928	-1.59133	12/285	11464,11938,12159,17888,18741,21955,21956,22422,109711,213435,235130,243931	Actc1,Atp2a2,Bmp4,Myh6,Pitx2,Tnnt1,Tnnt2,Wnt7b,Actn1,Mylk3,Adamts15,Tshz3
1_Member	GO Biological Processes	GO:0007507	heart development	-4.06556	-1.55674	17/533	11464,12159,12825,13717,13869,17888,18121,18187,18741,20564,20666,21924,21952,21956,83675,213435,234593	Actc1,Bmp4,Col3a1,Eln,Erbb4,Myh6,Nog,Nrp2,Pitx2,Slit3,Sox11,Tnnc1,Tnni1,Tnnt2,Bicc1,Mylk3,Ndrg4
1_Member	GO Biological Processes	GO:0033275	actin-myosin filament sliding	-3.97591	-1.48483	3/9	11464,17888,21956	Actc1,Myh6,Tnnt2
1_Member	GO Biological Processes	GO:0003208	cardiac ventricle morphogenesis	-3.95227	-1.47822	6/69	17888,18121,20666,21924,21952,21956	Myh6,Nog,Sox11,Tnnc1,Tnni1,Tnnt2
1_Member	GO Biological Processes	GO:0060048	cardiac muscle contraction	-3.95227	-1.47822	6/69	11464,17888,17896,21924,21952,21956	Actc1,Myh6,Myl4,Tnnc1,Tnni1,Tnnt2
1_Member	GO Biological Processes	GO:0006941	striated muscle contraction	-3.92368	-1.45964	7/100	11464,17888,17896,21924,21952,21955,21956	Actc1,Myh6,Myl4,Tnnc1,Tnni1,Tnnt1,Tnnt2
1_Member	GO Biological Processes	GO:0055010	ventricular cardiac muscle tissue morphogenesis	-3.74435	-1.35363	5/48	17888,18121,21924,21952,21956	Myh6,Nog,Tnnc1,Tnni1,Tnnt2
1_Member	GO Biological Processes	GO:0048738	cardiac muscle tissue development	-3.72112	-1.34415	9/182	11464,12159,17888,18121,18741,21924,21952,21956,213435	Actc1,Bmp4,Myh6,Nog,Pitx2,Tnnc1,Tnni1,Tnnt2,Mylk3
1_Member	GO Biological Processes	GO:0031032	actomyosin structure organization	-3.71466	-1.34415	7/108	11464,13717,13822,17888,21955,21956,213435	Actc1,Eln,Epb41l2,Myh6,Tnnt1,Tnnt2,Mylk3
1_Member	GO Biological Processes	GO:0014706	striated muscle tissue development	-3.63316	-1.27562	9/187	11464,12159,17888,18121,18741,21924,21952,21956,213435	Actc1,Bmp4,Myh6,Nog,Pitx2,Tnnc1,Tnni1,Tnnt2,Mylk3
1_Member	GO Biological Processes	GO:0060047	heart contraction	-3.53798	-1.19669	6/82	11464,17888,17896,21924,21952,21956	Actc1,Myh6,Myl4,Tnnc1,Tnni1,Tnnt2
1_Member	GO Biological Processes	GO:0003209	cardiac atrium morphogenesis	-3.50333	-1.18605	4/30	17888,18121,18741,21956	Myh6,Nog,Pitx2,Tnnt2
1_Member	GO Biological Processes	GO:0003229	ventricular cardiac muscle tissue development	-3.35541	-1.07392	5/58	17888,18121,21924,21952,21956	Myh6,Nog,Tnnc1,Tnni1,Tnnt2
1_Member	GO Biological Processes	GO:0003013	circulatory system process	-3.32968	-1.07392	13/397	11464,12490,16531,17888,17896,18438,20514,21924,21952,21956,66259,84094,213435	Actc1,Cd34,Kcnma1,Myh6,Myl4,P2rx4,Slc1a5,Tnnc1,Tnni1,Tnnt2,Camk2n1,Plvap,Mylk3
1_Member	GO Biological Processes	GO:0030239	myofibril assembly	-3.3208	-1.07392	5/59	11464,17888,21955,21956,213435	Actc1,Myh6,Tnnt1,Tnnt2,Mylk3
1_Member	GO Biological Processes	GO:0055002	striated muscle cell development	-3.3208	-1.07392	5/59	11464,17888,21955,21956,213435	Actc1,Myh6,Tnnt1,Tnnt2,Mylk3
1_Member	GO Biological Processes	GO:0003230	cardiac atrium development	-3.19337	-0.976447	4/36	17888,18121,18741,21956	Myh6,Nog,Pitx2,Tnnt2
1_Member	GO Biological Processes	GO:0055001	muscle cell development	-3.18753	-0.975198	8/172	11464,11938,17888,18741,21955,21956,109711,213435	Actc1,Atp2a2,Myh6,Pitx2,Tnnt1,Tnnt2,Actn1,Mylk3
1_Member	GO Biological Processes	GO:0003015	heart process	-3.1464	-0.943115	6/97	11464,17888,17896,21924,21952,21956	Actc1,Myh6,Myl4,Tnnc1,Tnni1,Tnnt2
1_Member	GO Biological Processes	GO:0008015	blood circulation	-3.12675	-0.932334	12/365	11464,12490,16531,17888,17896,18438,21924,21952,21956,66259,84094,213435	Actc1,Cd34,Kcnma1,Myh6,Myl4,P2rx4,Tnnc1,Tnni1,Tnnt2,Camk2n1,Plvap,Mylk3
1_Member	GO Biological Processes	GO:0045214	sarcomere organization	-3.10282	-0.922901	4/38	17888,21955,21956,213435	Myh6,Tnnt1,Tnnt2,Mylk3
1_Member	GO Biological Processes	GO:0010927	cellular component assembly involved in morphogenesis	-3.03163	-0.866887	6/102	11464,17888,19153,21955,21956,213435	Actc1,Myh6,Prx,Tnnt1,Tnnt2,Mylk3
1_Member	GO Biological Processes	GO:0051146	striated muscle cell differentiation	-2.64646	-0.589949	8/209	11464,12159,17888,18741,21955,21956,213435,235130	Actc1,Bmp4,Myh6,Pitx2,Tnnt1,Tnnt2,Mylk3,Adamts15
1_Member	GO Biological Processes	GO:0055007	cardiac muscle cell differentiation	-2.33782	-0.365252	5/98	11464,12159,17888,18741,213435	Actc1,Bmp4,Myh6,Pitx2,Mylk3
1_Member	GO Biological Processes	GO:0055013	cardiac muscle cell development	-2.21687	-0.274794	4/66	11464,17888,18741,213435	Actc1,Myh6,Pitx2,Mylk3
1_Member	GO Biological Processes	GO:0043462	regulation of ATP-dependent activity	-2.19382	-0.261449	4/67	17888,17896,21924,21956	Myh6,Myl4,Tnnc1,Tnnt2
1_Member	GO Biological Processes	GO:0055006	cardiac cell development	-2.08439	-0.186597	4/72	11464,17888,18741,213435	Actc1,Myh6,Pitx2,Mylk3
2_Summary	GO Biological Processes	GO:0032989	cellular component morphogenesis	-8.16867	-4.45574	25/588	11464,12043,13848,14009,17760,17888,18053,18121,18187,18612,19153,20356,20450,20564,20616,21955,21956,22422,23969,76884,77300,213435,228357,319476,545428,18823,94040,329165,26362,109711,12159,12825,13869,17263,21416,373864,16985,18590	Actc1,Bcl2,Ephb6,Etv1,Map6,Myh6,Ngfr,Nog,Nrp2,Etv4,Prx,Sema5a,St8sia2,Slit3,Snap91,Tnnt1,Tnnt2,Wnt7b,Pacsin1,Cyfip2,Raph1,Mylk3,Lrp4,Lrtm1,Ccdc141,Plp1,Clmn,Abi2,Axl,Actn1,Bmp4,Col3a1,Erbb4,Meg3,Tcf7l2,Col27a1,Lsp1,Pdgfa
2_Member	GO Biological Processes	GO:0032989	cellular component morphogenesis	-8.16867	-4.45574	25/588	11464,12043,13848,14009,17760,17888,18053,18121,18187,18612,19153,20356,20450,20564,20616,21955,21956,22422,23969,76884,77300,213435,228357,319476,545428	Actc1,Bcl2,Ephb6,Etv1,Map6,Myh6,Ngfr,Nog,Nrp2,Etv4,Prx,Sema5a,St8sia2,Slit3,Snap91,Tnnt1,Tnnt2,Wnt7b,Pacsin1,Cyfip2,Raph1,Mylk3,Lrp4,Lrtm1,Ccdc141
2_Member	GO Biological Processes	GO:0048812	neuron projection morphogenesis	-6.03078	-2.88212	19/465	12043,13848,14009,17760,18053,18121,18187,18612,20356,20450,20564,20616,22422,23969,76884,77300,228357,319476,545428	Bcl2,Ephb6,Etv1,Map6,Ngfr,Nog,Nrp2,Etv4,Sema5a,St8sia2,Slit3,Snap91,Wnt7b,Pacsin1,Cyfip2,Raph1,Lrp4,Lrtm1,Ccdc141
2_Member	GO Biological Processes	GO:0120039	plasma membrane bounded cell projection morphogenesis	-5.94764	-2.83677	19/471	12043,13848,14009,17760,18053,18121,18187,18612,20356,20450,20564,20616,22422,23969,76884,77300,228357,319476,545428	Bcl2,Ephb6,Etv1,Map6,Ngfr,Nog,Nrp2,Etv4,Sema5a,St8sia2,Slit3,Snap91,Wnt7b,Pacsin1,Cyfip2,Raph1,Lrp4,Lrtm1,Ccdc141
2_Member	GO Biological Processes	GO:0048858	cell projection morphogenesis	-5.8659	-2.7898	19/477	12043,13848,14009,17760,18053,18121,18187,18612,20356,20450,20564,20616,22422,23969,76884,77300,228357,319476,545428	Bcl2,Ephb6,Etv1,Map6,Ngfr,Nog,Nrp2,Etv4,Sema5a,St8sia2,Slit3,Snap91,Wnt7b,Pacsin1,Cyfip2,Raph1,Lrp4,Lrtm1,Ccdc141
2_Member	GO Biological Processes	GO:0032990	cell part morphogenesis	-5.53959	-2.55366	19/502	12043,13848,14009,17760,18053,18121,18187,18612,20356,20450,20564,20616,22422,23969,76884,77300,228357,319476,545428	Bcl2,Ephb6,Etv1,Map6,Ngfr,Nog,Nrp2,Etv4,Sema5a,St8sia2,Slit3,Snap91,Wnt7b,Pacsin1,Cyfip2,Raph1,Lrp4,Lrtm1,Ccdc141
2_Member	GO Biological Processes	GO:0031175	neuron projection development	-5.2636	-2.35216	22/677	12043,13848,14009,17760,18053,18121,18187,18612,18823,20356,20450,20564,20616,22422,23969,76884,77300,94040,228357,319476,329165,545428	Bcl2,Ephb6,Etv1,Map6,Ngfr,Nog,Nrp2,Etv4,Plp1,Sema5a,St8sia2,Slit3,Snap91,Wnt7b,Pacsin1,Cyfip2,Raph1,Clmn,Lrp4,Lrtm1,Abi2,Ccdc141
2_Member	GO Biological Processes	GO:0000904	cell morphogenesis involved in differentiation	-4.97108	-2.10933	19/550	12043,13848,14009,17760,18053,18121,18187,18612,20356,20564,20616,22422,26362,77300,109711,228357,319476,329165,545428	Bcl2,Ephb6,Etv1,Map6,Ngfr,Nog,Nrp2,Etv4,Sema5a,Slit3,Snap91,Wnt7b,Axl,Raph1,Actn1,Lrp4,Lrtm1,Abi2,Ccdc141
2_Member	GO Biological Processes	GO:0000902	cell morphogenesis	-4.9568	-2.10933	22/708	12043,13848,14009,17760,18053,18121,18187,18612,20356,20450,20564,20616,22422,23969,26362,76884,77300,109711,228357,319476,329165,545428	Bcl2,Ephb6,Etv1,Map6,Ngfr,Nog,Nrp2,Etv4,Sema5a,St8sia2,Slit3,Snap91,Wnt7b,Pacsin1,Axl,Cyfip2,Raph1,Actn1,Lrp4,Lrtm1,Abi2,Ccdc141
2_Member	GO Biological Processes	GO:0061564	axon development	-4.85903	-2.06692	15/367	12043,13848,14009,18053,18121,18187,18612,18823,20356,20564,20616,22422,77300,319476,545428	Bcl2,Ephb6,Etv1,Ngfr,Nog,Nrp2,Etv4,Plp1,Sema5a,Slit3,Snap91,Wnt7b,Raph1,Lrtm1,Ccdc141
2_Member	GO Biological Processes	GO:0007409	axonogenesis	-4.68885	-1.96904	14/334	12043,13848,14009,18053,18121,18187,18612,20356,20564,20616,22422,77300,319476,545428	Bcl2,Ephb6,Etv1,Ngfr,Nog,Nrp2,Etv4,Sema5a,Slit3,Snap91,Wnt7b,Raph1,Lrtm1,Ccdc141
2_Member	GO Biological Processes	GO:0048667	cell morphogenesis involved in neuron differentiation	-4.68304	-1.96904	16/427	12043,13848,14009,17760,18053,18121,18187,18612,20356,20564,20616,22422,77300,228357,319476,545428	Bcl2,Ephb6,Etv1,Map6,Ngfr,Nog,Nrp2,Etv4,Sema5a,Slit3,Snap91,Wnt7b,Raph1,Lrp4,Lrtm1,Ccdc141
2_Member	GO Biological Processes	GO:0007411	axon guidance	-4.5146	-1.90434	11/218	13848,14009,18053,18121,18187,18612,20356,20564,22422,319476,545428	Ephb6,Etv1,Ngfr,Nog,Nrp2,Etv4,Sema5a,Slit3,Wnt7b,Lrtm1,Ccdc141
2_Member	GO Biological Processes	GO:0097485	neuron projection guidance	-4.49634	-1.89735	11/219	13848,14009,18053,18121,18187,18612,20356,20564,22422,319476,545428	Ephb6,Etv1,Ngfr,Nog,Nrp2,Etv4,Sema5a,Slit3,Wnt7b,Lrtm1,Ccdc141
2_Member	GO Biological Processes	GO:0048589	developmental growth	-4.14885	-1.60187	15/423	12043,12159,12825,13869,17263,18187,20356,20450,20564,21416,22422,76884,77300,228357,373864	Bcl2,Bmp4,Col3a1,Erbb4,Meg3,Nrp2,Sema5a,St8sia2,Slit3,Tcf7l2,Wnt7b,Cyfip2,Raph1,Lrp4,Col27a1
2_Member	GO Biological Processes	GO:0040007	growth	-4.12588	-1.59858	15/425	12043,12159,12825,13869,17263,18187,20356,20450,20564,21416,22422,76884,77300,228357,373864	Bcl2,Bmp4,Col3a1,Erbb4,Meg3,Nrp2,Sema5a,St8sia2,Slit3,Tcf7l2,Wnt7b,Cyfip2,Raph1,Lrp4,Col27a1
2_Member	GO Biological Processes	GO:0060560	developmental growth involved in morphogenesis	-4.03789	-1.53803	8/129	12159,18187,20356,20450,20564,22422,76884,77300	Bmp4,Nrp2,Sema5a,St8sia2,Slit3,Wnt7b,Cyfip2,Raph1
2_Member	GO Biological Processes	GO:1990138	neuron projection extension	-3.9173	-1.45964	6/70	18187,20356,20450,20564,76884,77300	Nrp2,Sema5a,St8sia2,Slit3,Cyfip2,Raph1
2_Member	GO Biological Processes	GO:0006935	chemotaxis	-3.13049	-0.932334	13/417	13848,14009,16985,18053,18121,18187,18590,18612,20356,20564,22422,319476,545428	Ephb6,Etv1,Lsp1,Ngfr,Nog,Nrp2,Pdgfa,Etv4,Sema5a,Slit3,Wnt7b,Lrtm1,Ccdc141
2_Member	GO Biological Processes	GO:0042330	taxis	-3.11133	-0.922901	13/419	13848,14009,16985,18053,18121,18187,18590,18612,20356,20564,22422,319476,545428	Ephb6,Etv1,Lsp1,Ngfr,Nog,Nrp2,Pdgfa,Etv4,Sema5a,Slit3,Wnt7b,Lrtm1,Ccdc141
2_Member	GO Biological Processes	GO:0048675	axon extension	-3.10282	-0.922901	4/38	18187,20356,20564,77300	Nrp2,Sema5a,Slit3,Raph1
2_Member	GO Biological Processes	GO:0048588	developmental cell growth	-3.05404	-0.885175	6/101	18187,20356,20450,20564,76884,77300	Nrp2,Sema5a,St8sia2,Slit3,Cyfip2,Raph1
2_Member	GO Biological Processes	GO:0016049	cell growth	-2.96597	-0.821245	6/105	18187,20356,20450,20564,76884,77300	Nrp2,Sema5a,St8sia2,Slit3,Cyfip2,Raph1
3_Summary	GO Biological Processes	GO:0030198	extracellular matrix organization	-6.95872	-3.59102	15/249	12817,12825,12832,13717,17877,64074,72043,77739,78892,81877,224697,235130,237759,373864,382864	Col13a1,Col3a1,Col5a2,Eln,Myf5,Smoc2,Sulf2,Adamtsl1,Crispld2,Tnxb,Adamts10,Adamts15,Col23a1,Col27a1,Colq
3_Member	GO Biological Processes	GO:0030198	extracellular matrix organization	-6.95872	-3.59102	15/249	12817,12825,12832,13717,17877,64074,72043,77739,78892,81877,224697,235130,237759,373864,382864	Col13a1,Col3a1,Col5a2,Eln,Myf5,Smoc2,Sulf2,Adamtsl1,Crispld2,Tnxb,Adamts10,Adamts15,Col23a1,Col27a1,Colq
3_Member	GO Biological Processes	GO:0043062	extracellular structure organization	-6.93598	-3.59102	15/250	12817,12825,12832,13717,17877,64074,72043,77739,78892,81877,224697,235130,237759,373864,382864	Col13a1,Col3a1,Col5a2,Eln,Myf5,Smoc2,Sulf2,Adamtsl1,Crispld2,Tnxb,Adamts10,Adamts15,Col23a1,Col27a1,Colq
3_Member	GO Biological Processes	GO:0045229	external encapsulating structure organization	-6.93598	-3.59102	15/250	12817,12825,12832,13717,17877,64074,72043,77739,78892,81877,224697,235130,237759,373864,382864	Col13a1,Col3a1,Col5a2,Eln,Myf5,Smoc2,Sulf2,Adamtsl1,Crispld2,Tnxb,Adamts10,Adamts15,Col23a1,Col27a1,Colq
3_Member	GO Biological Processes	GO:0030199	collagen fibril organization	-2.65323	-0.593511	4/50	12817,12825,12832,81877	Col13a1,Col3a1,Col5a2,Tnxb
4_Summary	GO Biological Processes	GO:0014883	transition between fast and slow fiber	-5.54409	-2.55366	4/10	11938,21924,21952,21955,18438,381290,243931,16531,21956,17888,17896,18053,20536	Atp2a2,Tnnc1,Tnni1,Tnnt1,P2rx4,Atp2b4,Tshz3,Kcnma1,Tnnt2,Myh6,Myl4,Ngfr,Slc4a3
4_Member	GO Biological Processes	GO:0014883	transition between fast and slow fiber	-5.54409	-2.55366	4/10	11938,21924,21952,21955	Atp2a2,Tnnc1,Tnni1,Tnnt1
4_Member	GO Biological Processes	GO:0014733	regulation of skeletal muscle adaptation	-4.62874	-1.9572	4/16	11938,21924,21952,21955	Atp2a2,Tnnc1,Tnni1,Tnnt1
4_Member	GO Biological Processes	GO:0043502	regulation of muscle adaptation	-3.1943	-0.976447	6/95	11938,18438,21924,21952,21955,381290	Atp2a2,P2rx4,Tnnc1,Tnni1,Tnnt1,Atp2b4
4_Member	GO Biological Processes	GO:0050879	multicellular organismal movement	-2.86052	-0.742355	4/44	21924,21952,21955,243931	Tnnc1,Tnni1,Tnnt1,Tshz3
4_Member	GO Biological Processes	GO:0050881	musculoskeletal movement	-2.86052	-0.742355	4/44	21924,21952,21955,243931	Tnnc1,Tnni1,Tnnt1,Tshz3
4_Member	GO Biological Processes	GO:0006937	regulation of muscle contraction	-2.77713	-0.687447	7/155	11938,16531,18438,21924,21952,21955,21956	Atp2a2,Kcnma1,P2rx4,Tnnc1,Tnni1,Tnnt1,Tnnt2
4_Member	GO Biological Processes	GO:0003009	skeletal muscle contraction	-2.4078	-0.421866	3/29	21924,21952,21955	Tnnc1,Tnni1,Tnnt1
4_Member	GO Biological Processes	GO:0090257	regulation of muscle system process	-2.2824	-0.320235	8/240	11938,16531,18438,21924,21952,21955,21956,381290	Atp2a2,Kcnma1,P2rx4,Tnnc1,Tnni1,Tnnt1,Tnnt2,Atp2b4
4_Member	GO Biological Processes	GO:0044057	regulation of system process	-2.01479	-0.138015	13/563	11938,16531,17888,17896,18053,18438,20536,21924,21952,21955,21956,243931,381290	Atp2a2,Kcnma1,Myh6,Myl4,Ngfr,P2rx4,Slc4a3,Tnnc1,Tnni1,Tnnt1,Tnnt2,Tshz3,Atp2b4
5_Summary	GO Biological Processes	GO:0007160	cell-matrix adhesion	-5.26346	-2.35216	9/116	12043,12490,12817,12825,16404,18074,81877,109711,320910,26362,13875,22422,58998,76884,226438,545428	Bcl2,Cd34,Col13a1,Col3a1,Itga7,Nid2,Tnxb,Actn1,Itgb8,Axl,Erf,Wnt7b,Nectin3,Cyfip2,Igfn1,Ccdc141
5_Member	GO Biological Processes	GO:0007160	cell-matrix adhesion	-5.26346	-2.35216	9/116	12043,12490,12817,12825,16404,18074,81877,109711,320910	Bcl2,Cd34,Col13a1,Col3a1,Itga7,Nid2,Tnxb,Actn1,Itgb8
5_Member	GO Biological Processes	GO:0031589	cell-substrate adhesion	-4.60969	-1.95112	10/175	12043,12490,12817,12825,16404,18074,26362,81877,109711,320910	Bcl2,Cd34,Col13a1,Col3a1,Itga7,Nid2,Axl,Tnxb,Actn1,Itgb8
5_Member	GO Biological Processes	GO:0098609	cell-cell adhesion	-2.40828	-0.421866	11/388	12043,12490,12817,13875,16404,22422,58998,76884,81877,226438,545428	Bcl2,Cd34,Col13a1,Erf,Itga7,Wnt7b,Nectin3,Cyfip2,Tnxb,Igfn1,Ccdc141
6_Summary	GO Biological Processes	GO:0048565	digestive tract development	-4.89849	-2.08865	8/98	12043,12159,12825,18590,18741,20666,21416,71566,18121,18187,20356,13869,75745,20564,22422,13717,17263,243931,26362,545428,18612,228357,12153,17877,71233,83675,12817,16404,18053,320910	Bcl2,Bmp4,Col3a1,Pdgfa,Pitx2,Sox11,Tcf7l2,Clmp,Nog,Nrp2,Sema5a,Erbb4,Rian,Slit3,Wnt7b,Eln,Meg3,Tshz3,Axl,Ccdc141,Etv4,Lrp4,Bmp1,Myf5,Enkur,Bicc1,Col13a1,Itga7,Ngfr,Itgb8
6_Member	GO Biological Processes	GO:0048565	digestive tract development	-4.89849	-2.08865	8/98	12043,12159,12825,18590,18741,20666,21416,71566	Bcl2,Bmp4,Col3a1,Pdgfa,Pitx2,Sox11,Tcf7l2,Clmp
6_Member	GO Biological Processes	GO:0021536	diencephalon development	-4.6551	-1.9572	6/52	12159,18121,18187,18741,20356,21416	Bmp4,Nog,Nrp2,Pitx2,Sema5a,Tcf7l2
6_Member	GO Biological Processes	GO:0055123	digestive system development	-4.56031	-1.92656	8/109	12043,12159,12825,18590,18741,20666,21416,71566	Bcl2,Bmp4,Col3a1,Pdgfa,Pitx2,Sox11,Tcf7l2,Clmp
6_Member	GO Biological Processes	GO:0048762	mesenchymal cell differentiation	-4.12642	-1.59858	9/161	12043,12159,13869,18121,18187,18741,20356,20666,75745	Bcl2,Bmp4,Erbb4,Nog,Nrp2,Pitx2,Sema5a,Sox11,Rian
6_Member	GO Biological Processes	GO:0048546	digestive tract morphogenesis	-3.87936	-1.43749	5/45	12043,12159,18741,20666,21416	Bcl2,Bmp4,Pitx2,Sox11,Tcf7l2
6_Member	GO Biological Processes	GO:0060412	ventricular septum morphogenesis	-3.87936	-1.43749	5/45	12159,18121,18741,20564,20666	Bmp4,Nog,Pitx2,Slit3,Sox11
6_Member	GO Biological Processes	GO:0060485	mesenchyme development	-3.85806	-1.42388	10/215	12043,12159,13869,18121,18187,18741,20356,20666,22422,75745	Bcl2,Bmp4,Erbb4,Nog,Nrp2,Pitx2,Sema5a,Sox11,Wnt7b,Rian
6_Member	GO Biological Processes	GO:0021983	pituitary gland development	-3.75159	-1.35363	4/26	12159,18121,18741,21416	Bmp4,Nog,Pitx2,Tcf7l2
6_Member	GO Biological Processes	GO:0003151	outflow tract morphogenesis	-3.7507	-1.35363	6/75	12159,13717,18121,18187,18741,20666	Bmp4,Eln,Nog,Nrp2,Pitx2,Sox11
6_Member	GO Biological Processes	GO:0060411	cardiac septum morphogenesis	-3.7507	-1.35363	6/75	12159,18121,18187,18741,20564,20666	Bmp4,Nog,Nrp2,Pitx2,Slit3,Sox11
6_Member	GO Biological Processes	GO:0060425	lung morphogenesis	-3.50104	-1.18605	5/54	12159,18121,18741,20666,22422	Bmp4,Nog,Pitx2,Sox11,Wnt7b
6_Member	GO Biological Processes	GO:0030324	lung development	-3.43365	-1.13008	9/199	12159,12825,17263,18121,18590,18741,20666,22422,243931	Bmp4,Col3a1,Meg3,Nog,Pdgfa,Pitx2,Sox11,Wnt7b,Tshz3
6_Member	GO Biological Processes	GO:0048864	stem cell development	-3.42575	-1.12779	6/86	13869,18187,18741,20356,20666,22422	Erbb4,Nrp2,Pitx2,Sema5a,Sox11,Wnt7b
6_Member	GO Biological Processes	GO:0030323	respiratory tube development	-3.38615	-1.09443	9/202	12159,12825,17263,18121,18590,18741,20666,22422,243931	Bmp4,Col3a1,Meg3,Nog,Pdgfa,Pitx2,Sox11,Wnt7b,Tshz3
6_Member	GO Biological Processes	GO:0048557	embryonic digestive tract morphogenesis	-3.09592	-0.922901	3/17	18741,20666,21416	Pitx2,Sox11,Tcf7l2
6_Member	GO Biological Processes	GO:0060541	respiratory system development	-3.00936	-0.856577	9/228	12159,12825,17263,18121,18590,18741,20666,22422,243931	Bmp4,Col3a1,Meg3,Nog,Pdgfa,Pitx2,Sox11,Wnt7b,Tshz3
6_Member	GO Biological Processes	GO:0030900	forebrain development	-2.87219	-0.7441	11/338	12159,12825,13869,18121,18187,18741,20356,21416,22422,26362,545428	Bmp4,Col3a1,Erbb4,Nog,Nrp2,Pitx2,Sema5a,Tcf7l2,Wnt7b,Axl,Ccdc141
6_Member	GO Biological Processes	GO:0048863	stem cell differentiation	-2.79322	-0.696594	7/154	13869,18187,18612,18741,20356,20666,22422	Erbb4,Nrp2,Etv4,Pitx2,Sema5a,Sox11,Wnt7b
6_Member	GO Biological Processes	GO:0003281	ventricular septum development	-2.74423	-0.657985	5/79	12159,18121,18741,20564,20666	Bmp4,Nog,Pitx2,Slit3,Sox11
6_Member	GO Biological Processes	GO:0003279	cardiac septum development	-2.72442	-0.644957	6/117	12159,18121,18187,18741,20564,20666	Bmp4,Nog,Nrp2,Pitx2,Slit3,Sox11
6_Member	GO Biological Processes	GO:0014032	neural crest cell development	-2.69619	-0.629994	5/81	13869,18187,18741,20356,20666	Erbb4,Nrp2,Pitx2,Sema5a,Sox11
6_Member	GO Biological Processes	GO:0007350	blastoderm segmentation	-2.54508	-0.510367	3/26	12159,18121,18187	Bmp4,Nog,Nrp2
6_Member	GO Biological Processes	GO:0014033	neural crest cell differentiation	-2.49627	-0.476484	5/90	13869,18187,18741,20356,20666	Erbb4,Nrp2,Pitx2,Sema5a,Sox11
6_Member	GO Biological Processes	GO:0042476	odontogenesis	-2.4551	-0.446893	5/92	12159,18741,21416,22422,228357	Bmp4,Pitx2,Tcf7l2,Wnt7b,Lrp4
6_Member	GO Biological Processes	GO:0001755	neural crest cell migration	-2.44482	-0.439459	4/57	13869,18187,18741,20356	Erbb4,Nrp2,Pitx2,Sema5a
6_Member	GO Biological Processes	GO:0007389	pattern specification process	-2.4336	-0.431064	11/385	12153,12159,13869,17877,18121,18187,18741,22422,71233,83675,228357	Bmp1,Bmp4,Erbb4,Myf5,Nog,Nrp2,Pitx2,Wnt7b,Enkur,Bicc1,Lrp4
6_Member	GO Biological Processes	GO:0048566	embryonic digestive tract development	-2.4078	-0.421866	3/29	18741,20666,21416	Pitx2,Sox11,Tcf7l2
6_Member	GO Biological Processes	GO:0090497	mesenchymal cell migration	-2.39069	-0.412821	4/59	13869,18187,18741,20356	Erbb4,Nrp2,Pitx2,Sema5a
6_Member	GO Biological Processes	GO:0001763	morphogenesis of a branching structure	-2.2253	-0.274794	7/195	12043,12159,12817,18121,18612,18741,20356	Bcl2,Bmp4,Col13a1,Nog,Etv4,Pitx2,Sema5a
6_Member	GO Biological Processes	GO:0042475	odontogenesis of dentin-containing tooth	-2.21687	-0.274794	4/66	12159,21416,22422,228357	Bmp4,Tcf7l2,Wnt7b,Lrp4
6_Member	GO Biological Processes	GO:0050768	negative regulation of neurogenesis	-2.16578	-0.240548	6/152	12159,18121,20356,20666,22422,228357	Bmp4,Nog,Sema5a,Sox11,Wnt7b,Lrp4
6_Member	GO Biological Processes	GO:0051961	negative regulation of nervous system development	-2.11251	-0.197882	6/156	12159,18121,20356,20666,22422,228357	Bmp4,Nog,Sema5a,Sox11,Wnt7b,Lrp4
6_Member	GO Biological Processes	GO:0035107	appendage morphogenesis	-2.09947	-0.194976	6/157	12159,12825,18121,18741,20666,228357	Bmp4,Col3a1,Nog,Pitx2,Sox11,Lrp4
6_Member	GO Biological Processes	GO:0035108	limb morphogenesis	-2.09947	-0.194976	6/157	12159,12825,18121,18741,20666,228357	Bmp4,Col3a1,Nog,Pitx2,Sox11,Lrp4
6_Member	GO Biological Processes	GO:0009880	embryonic pattern specification	-2.08439	-0.186597	4/72	12159,13869,18121,18187	Bmp4,Erbb4,Nog,Nrp2
6_Member	GO Biological Processes	GO:0009953	dorsal/ventral pattern formation	-2.023	-0.140449	4/75	12153,12159,18121,228357	Bmp1,Bmp4,Nog,Lrp4
6_Member	GO Biological Processes	GO:0001568	blood vessel development	-2.0058	-0.13172	12/502	12159,12825,16404,18053,18121,18187,18590,18741,20356,21416,22422,320910	Bmp4,Col3a1,Itga7,Ngfr,Nog,Nrp2,Pdgfa,Pitx2,Sema5a,Tcf7l2,Wnt7b,Itgb8
7_Summary	GO Biological Processes	GO:0040036	regulation of fibroblast growth factor receptor signaling pathway	-4.68197	-1.96904	5/31	18053,18121,21416,64074,72043,12159,13179,14314,20666,76884,381290,13869,16526,17888,78892	Ngfr,Nog,Tcf7l2,Smoc2,Sulf2,Bmp4,Dcn,Fstl1,Sox11,Cyfip2,Atp2b4,Erbb4,Kcnk2,Myh6,Crispld2
7_Member	GO Biological Processes	GO:0040036	regulation of fibroblast growth factor receptor signaling pathway	-4.68197	-1.96904	5/31	18053,18121,21416,64074,72043	Ngfr,Nog,Tcf7l2,Smoc2,Sulf2
7_Member	GO Biological Processes	GO:0090287	regulation of cellular response to growth factor stimulus	-3.31967	-1.07392	11/298	12159,13179,14314,18053,18121,20666,21416,64074,72043,76884,381290	Bmp4,Dcn,Fstl1,Ngfr,Nog,Sox11,Tcf7l2,Smoc2,Sulf2,Cyfip2,Atp2b4
7_Member	GO Biological Processes	GO:0090288	negative regulation of cellular response to growth factor stimulus	-3.1943	-0.976447	6/95	13179,18053,18121,21416,72043,381290	Dcn,Ngfr,Nog,Tcf7l2,Sulf2,Atp2b4
7_Member	GO Biological Processes	GO:0040037	negative regulation of fibroblast growth factor receptor signaling pathway	-3.02026	-0.859592	3/18	18053,21416,72043	Ngfr,Tcf7l2,Sulf2
7_Member	GO Biological Processes	GO:0030510	regulation of BMP signaling pathway	-2.415	-0.421866	5/94	12159,14314,18121,20666,21416	Bmp4,Fstl1,Nog,Sox11,Tcf7l2
7_Member	GO Biological Processes	GO:0046620	regulation of organ growth	-2.11147	-0.197882	5/111	13869,16526,17888,18121,21416	Erbb4,Kcnk2,Myh6,Nog,Tcf7l2
7_Member	GO Biological Processes	GO:0060325	face morphogenesis	-2.0142	-0.138015	3/40	18121,21416,78892	Nog,Tcf7l2,Crispld2
8_Summary	GO Biological Processes	GO:0097435	supramolecular fiber organization	-4.63188	-1.9572	17/480	11464,11867,12043,12817,12825,12832,13717,17888,21955,21956,23969,59069,81877,109711,213435,329165,621054,13822,18590,22288	Actc1,Arpc1b,Bcl2,Col13a1,Col3a1,Col5a2,Eln,Myh6,Tnnt1,Tnnt2,Pacsin1,Tpm3,Tnxb,Actn1,Mylk3,Abi2,Tpm3-rs7,Epb41l2,Pdgfa,Utrn
8_Member	GO Biological Processes	GO:0097435	supramolecular fiber organization	-4.63188	-1.9572	17/480	11464,11867,12043,12817,12825,12832,13717,17888,21955,21956,23969,59069,81877,109711,213435,329165,621054	Actc1,Arpc1b,Bcl2,Col13a1,Col3a1,Col5a2,Eln,Myh6,Tnnt1,Tnnt2,Pacsin1,Tpm3,Tnxb,Actn1,Mylk3,Abi2,Tpm3-rs7
8_Member	GO Biological Processes	GO:0030036	actin cytoskeleton organization	-3.82092	-1.39429	16/505	11464,11867,12043,13717,13822,17888,18590,21955,21956,22288,23969,59069,109711,213435,329165,621054	Actc1,Arpc1b,Bcl2,Eln,Epb41l2,Myh6,Pdgfa,Tnnt1,Tnnt2,Utrn,Pacsin1,Tpm3,Actn1,Mylk3,Abi2,Tpm3-rs7
8_Member	GO Biological Processes	GO:0030029	actin filament-based process	-3.33693	-1.07392	16/558	11464,11867,12043,13717,13822,17888,18590,21955,21956,22288,23969,59069,109711,213435,329165,621054	Actc1,Arpc1b,Bcl2,Eln,Epb41l2,Myh6,Pdgfa,Tnnt1,Tnnt2,Utrn,Pacsin1,Tpm3,Actn1,Mylk3,Abi2,Tpm3-rs7
8_Member	GO Biological Processes	GO:0007015	actin filament organization	-3.31949	-1.07392	10/251	11464,11867,12043,13717,21956,23969,59069,109711,329165,621054	Actc1,Arpc1b,Bcl2,Eln,Tnnt2,Pacsin1,Tpm3,Actn1,Abi2,Tpm3-rs7
9_Summary	GO Biological Processes	GO:2000027	regulation of animal organ morphogenesis	-4.47499	-1.887	8/112	12159,12490,18053,18121,18590,22422,104156,230959,17760,20356,20450,20616,20666,21416,56708,228357,319476,12043,17877	Bmp4,Cd34,Ngfr,Nog,Pdgfa,Wnt7b,Etv5,Ajap1,Map6,Sema5a,St8sia2,Snap91,Sox11,Tcf7l2,Clcf1,Lrp4,Lrtm1,Bcl2,Myf5
9_Member	GO Biological Processes	GO:2000027	regulation of animal organ morphogenesis	-4.47499	-1.887	8/112	12159,12490,18053,18121,18590,22422,104156,230959	Bmp4,Cd34,Ngfr,Nog,Pdgfa,Wnt7b,Etv5,Ajap1
9_Member	GO Biological Processes	GO:0051960	regulation of nervous system development	-2.83304	-0.718535	14/506	12159,17760,18053,18121,20356,20450,20616,20666,21416,22422,56708,104156,228357,319476	Bmp4,Map6,Ngfr,Nog,Sema5a,St8sia2,Snap91,Sox11,Tcf7l2,Wnt7b,Clcf1,Etv5,Lrp4,Lrtm1
9_Member	GO Biological Processes	GO:0060688	regulation of morphogenesis of a branching structure	-2.39069	-0.412821	4/59	12159,18121,18590,104156	Bmp4,Nog,Pdgfa,Etv5
9_Member	GO Biological Processes	GO:0010720	positive regulation of cell development	-2.3254	-0.355457	10/342	12043,12159,17760,17877,18121,20356,20616,20666,56708,104156	Bcl2,Bmp4,Map6,Myf5,Nog,Sema5a,Snap91,Sox11,Clcf1,Etv5
9_Member	GO Biological Processes	GO:1905330	regulation of morphogenesis of an epithelium	-2.21687	-0.274794	4/66	12159,18121,18590,104156	Bmp4,Nog,Pdgfa,Etv5
9_Member	GO Biological Processes	GO:0014013	regulation of gliogenesis	-2.0639	-0.170513	5/114	12159,18121,20666,56708,104156	Bmp4,Nog,Sox11,Clcf1,Etv5
10_Summary	GO Biological Processes	GO:0051216	cartilage development	-4.29829	-1.72103	9/153	12153,12159,12825,17877,18121,22422,72043,320910,373864,12817,12832,18590,18741,20666,474332	Bmp1,Bmp4,Col3a1,Myf5,Nog,Wnt7b,Sulf2,Itgb8,Col27a1,Col13a1,Col5a2,Pdgfa,Pitx2,Sox11,Dnm3os
10_Member	GO Biological Processes	GO:0051216	cartilage development	-4.29829	-1.72103	9/153	12153,12159,12825,17877,18121,22422,72043,320910,373864	Bmp1,Bmp4,Col3a1,Myf5,Nog,Wnt7b,Sulf2,Itgb8,Col27a1
10_Member	GO Biological Processes	GO:0001501	skeletal system development	-3.69604	-1.33207	15/465	12153,12159,12817,12825,12832,17877,18121,18590,18741,20666,22422,72043,320910,373864,474332	Bmp1,Bmp4,Col13a1,Col3a1,Col5a2,Myf5,Nog,Pdgfa,Pitx2,Sox11,Wnt7b,Sulf2,Itgb8,Col27a1,Dnm3os
10_Member	GO Biological Processes	GO:0061448	connective tissue development	-3.30897	-1.0683	9/207	12153,12159,12825,17877,18121,22422,72043,320910,373864	Bmp1,Bmp4,Col3a1,Myf5,Nog,Wnt7b,Sulf2,Itgb8,Col27a1
10_Member	GO Biological Processes	GO:0060350	endochondral bone morphogenesis	-2.31338	-0.346043	4/62	12159,12817,12825,373864	Bmp4,Col13a1,Col3a1,Col27a1
10_Member	GO Biological Processes	GO:0002062	chondrocyte differentiation	-2.10554	-0.194976	4/71	12159,12825,72043,373864	Bmp4,Col3a1,Sulf2,Col27a1
10_Member	GO Biological Processes	GO:0060348	bone development	-2.03441	-0.147559	7/212	12159,12817,12825,18590,18741,72043,373864	Bmp4,Col13a1,Col3a1,Pdgfa,Pitx2,Sulf2,Col27a1
11_Summary	GO Biological Processes	GO:0071340	skeletal muscle acetylcholine-gated channel clustering	-4.14847	-1.60187	3/8	104156,228357,382864,22288,18187,20450,20616,319476,329165	Etv5,Lrp4,Colq,Utrn,Nrp2,St8sia2,Snap91,Lrtm1,Abi2
11_Member	GO Biological Processes	GO:0071340	skeletal muscle acetylcholine-gated channel clustering	-4.14847	-1.60187	3/8	104156,228357,382864	Etv5,Lrp4,Colq
11_Member	GO Biological Processes	GO:0007528	neuromuscular junction development	-2.71901	-0.642903	4/48	22288,104156,228357,382864	Utrn,Etv5,Lrp4,Colq
11_Member	GO Biological Processes	GO:0001941	postsynaptic membrane organization	-2.4078	-0.421866	3/29	104156,228357,382864	Etv5,Lrp4,Colq
11_Member	GO Biological Processes	GO:0050807	regulation of synapse organization	-2.14839	-0.227469	8/253	18187,20450,20616,104156,228357,319476,329165,382864	Nrp2,St8sia2,Snap91,Etv5,Lrp4,Lrtm1,Abi2,Colq
11_Member	GO Biological Processes	GO:0050803	regulation of synapse structure or activity	-2.08017	-0.184588	8/260	18187,20450,20616,104156,228357,319476,329165,382864	Nrp2,St8sia2,Snap91,Etv5,Lrp4,Lrtm1,Abi2,Colq
12_Summary	GO Biological Processes	GO:0002089	lens morphogenesis in camera-type eye	-3.75159	-1.35363	4/26	12159,20666,58998,329165,12832,18741,226438,14581,18121,12043,16531,17877,225600	Bmp4,Sox11,Nectin3,Abi2,Col5a2,Pitx2,Igfn1,Gfi1,Nog,Bcl2,Kcnma1,Myf5,Pde6a
12_Member	GO Biological Processes	GO:0002089	lens morphogenesis in camera-type eye	-3.75159	-1.35363	4/26	12159,20666,58998,329165	Bmp4,Sox11,Nectin3,Abi2
12_Member	GO Biological Processes	GO:0048592	eye morphogenesis	-2.72962	-0.646777	7/158	12159,12832,18741,20666,58998,226438,329165	Bmp4,Col5a2,Pitx2,Sox11,Nectin3,Igfn1,Abi2
12_Member	GO Biological Processes	GO:0090596	sensory organ morphogenesis	-2.48637	-0.469507	9/272	12159,12832,14581,18121,18741,20666,58998,226438,329165	Bmp4,Col5a2,Gfi1,Nog,Pitx2,Sox11,Nectin3,Igfn1,Abi2
12_Member	GO Biological Processes	GO:0048593	camera-type eye morphogenesis	-2.3985	-0.415275	6/136	12159,18741,20666,58998,226438,329165	Bmp4,Pitx2,Sox11,Nectin3,Igfn1,Abi2
12_Member	GO Biological Processes	GO:0002088	lens development in camera-type eye	-2.21687	-0.274794	4/66	12159,20666,58998,329165	Bmp4,Sox11,Nectin3,Abi2
12_Member	GO Biological Processes	GO:0007423	sensory organ development	-2.19765	-0.261449	13/534	12043,12159,12832,14581,16531,17877,18121,18741,20666,58998,225600,226438,329165	Bcl2,Bmp4,Col5a2,Gfi1,Kcnma1,Myf5,Nog,Pitx2,Sox11,Nectin3,Pde6a,Igfn1,Abi2
13_Summary	GO Biological Processes	GO:0051271	negative regulation of cellular component movement	-3.72704	-1.34415	12/313	12043,12825,13179,13869,18053,18121,18600,109711,117600,234593,259302,381290,20356	Bcl2,Col3a1,Dcn,Erbb4,Ngfr,Nog,Padi2,Actn1,Srgap1,Ndrg4,Srgap3,Atp2b4,Sema5a
13_Member	GO Biological Processes	GO:0051271	negative regulation of cellular component movement	-3.72704	-1.34415	12/313	12043,12825,13179,13869,18053,18121,18600,109711,117600,234593,259302,381290	Bcl2,Col3a1,Dcn,Erbb4,Ngfr,Nog,Padi2,Actn1,Srgap1,Ndrg4,Srgap3,Atp2b4
13_Member	GO Biological Processes	GO:0040013	negative regulation of locomotion	-3.43417	-1.13008	12/337	12043,12825,13179,13869,18053,18121,18600,20356,117600,234593,259302,381290	Bcl2,Col3a1,Dcn,Erbb4,Ngfr,Nog,Padi2,Sema5a,Srgap1,Ndrg4,Srgap3,Atp2b4
13_Member	GO Biological Processes	GO:0030336	negative regulation of cell migration	-3.38139	-1.09443	11/293	12043,12825,13179,13869,18053,18121,18600,117600,234593,259302,381290	Bcl2,Col3a1,Dcn,Erbb4,Ngfr,Nog,Padi2,Srgap1,Ndrg4,Srgap3,Atp2b4
13_Member	GO Biological Processes	GO:2000146	negative regulation of cell motility	-3.24742	-1.01641	11/304	12043,12825,13179,13869,18053,18121,18600,117600,234593,259302,381290	Bcl2,Col3a1,Dcn,Erbb4,Ngfr,Nog,Padi2,Srgap1,Ndrg4,Srgap3,Atp2b4
14_Summary	GO Biological Processes	GO:0014848	urinary tract smooth muscle contraction	-3.56837	-1.21717	3/12	16531,243931,381290,72043	Kcnma1,Tshz3,Atp2b4,Sulf2
14_Member	GO Biological Processes	GO:0014848	urinary tract smooth muscle contraction	-3.56837	-1.21717	3/12	16531,243931,381290	Kcnma1,Tshz3,Atp2b4
14_Member	GO Biological Processes	GO:0006939	smooth muscle contraction	-2.68573	-0.622788	4/49	16531,72043,243931,381290	Kcnma1,Sulf2,Tshz3,Atp2b4
15_Summary	GO Biological Processes	GO:0001822	kidney development	-3.53549	-1.19669	11/281	12043,12159,13869,18121,20464,22422,72043,74055,83675,228357,243931,18438,17877,213435,21416,18741,12825,12153,12817,474332	Bcl2,Bmp4,Erbb4,Nog,Sim1,Wnt7b,Sulf2,Plce1,Bicc1,Lrp4,Tshz3,P2rx4,Myf5,Mylk3,Tcf7l2,Pitx2,Col3a1,Bmp1,Col13a1,Dnm3os
15_Member	GO Biological Processes	GO:0001822	kidney development	-3.53549	-1.19669	11/281	12043,12159,13869,18121,20464,22422,72043,74055,83675,228357,243931	Bcl2,Bmp4,Erbb4,Nog,Sim1,Wnt7b,Sulf2,Plce1,Bicc1,Lrp4,Tshz3
15_Member	GO Biological Processes	GO:0060993	kidney morphogenesis	-3.50933	-1.18605	6/83	12043,12159,13869,18121,22422,243931	Bcl2,Bmp4,Erbb4,Nog,Wnt7b,Tshz3
15_Member	GO Biological Processes	GO:0072001	renal system development	-3.34419	-1.07392	11/296	12043,12159,13869,18121,20464,22422,72043,74055,83675,228357,243931	Bcl2,Bmp4,Erbb4,Nog,Sim1,Wnt7b,Sulf2,Plce1,Bicc1,Lrp4,Tshz3
15_Member	GO Biological Processes	GO:0072006	nephron development	-3.28475	-1.04894	7/127	12043,12159,13869,18121,22422,72043,74055	Bcl2,Bmp4,Erbb4,Nog,Wnt7b,Sulf2,Plce1
15_Member	GO Biological Processes	GO:0001655	urogenital system development	-3.0092	-0.856577	11/325	12043,12159,13869,18121,20464,22422,72043,74055,83675,228357,243931	Bcl2,Bmp4,Erbb4,Nog,Sim1,Wnt7b,Sulf2,Plce1,Bicc1,Lrp4,Tshz3
15_Member	GO Biological Processes	GO:0010522	regulation of calcium ion transport into cytosol	-2.94915	-0.808312	3/19	12043,12159,18438	Bcl2,Bmp4,P2rx4
15_Member	GO Biological Processes	GO:0051149	positive regulation of muscle cell differentiation	-2.89746	-0.764309	5/73	12043,12159,17877,213435,243931	Bcl2,Bmp4,Myf5,Mylk3,Tshz3
15_Member	GO Biological Processes	GO:0051155	positive regulation of striated muscle cell differentiation	-2.62146	-0.571288	4/51	12043,12159,17877,213435	Bcl2,Bmp4,Myf5,Mylk3
15_Member	GO Biological Processes	GO:1901861	regulation of muscle tissue development	-2.62146	-0.571288	4/51	12043,12159,17877,21416	Bcl2,Bmp4,Myf5,Tcf7l2
15_Member	GO Biological Processes	GO:0032835	glomerulus development	-2.5904	-0.543365	4/52	12043,12159,72043,74055	Bcl2,Bmp4,Sulf2,Plce1
15_Member	GO Biological Processes	GO:0001657	ureteric bud development	-2.58203	-0.538104	5/86	12043,12159,18121,20464,243931	Bcl2,Bmp4,Nog,Sim1,Tshz3
15_Member	GO Biological Processes	GO:0072163	mesonephric epithelium development	-2.56015	-0.522383	5/87	12043,12159,18121,20464,243931	Bcl2,Bmp4,Nog,Sim1,Tshz3
15_Member	GO Biological Processes	GO:0072164	mesonephric tubule development	-2.56015	-0.522383	5/87	12043,12159,18121,20464,243931	Bcl2,Bmp4,Nog,Sim1,Tshz3
15_Member	GO Biological Processes	GO:0051145	smooth muscle cell differentiation	-2.5303	-0.499656	4/54	12159,18741,22422,243931	Bmp4,Pitx2,Wnt7b,Tshz3
15_Member	GO Biological Processes	GO:0072073	kidney epithelium development	-2.52834	-0.499656	6/128	12043,12159,18121,20464,22422,243931	Bcl2,Bmp4,Nog,Sim1,Wnt7b,Tshz3
15_Member	GO Biological Processes	GO:0001823	mesonephros development	-2.51728	-0.491577	5/89	12043,12159,18121,20464,243931	Bcl2,Bmp4,Nog,Sim1,Tshz3
15_Member	GO Biological Processes	GO:0048745	smooth muscle tissue development	-2.49744	-0.476484	3/27	12159,12825,243931	Bmp4,Col3a1,Tshz3
15_Member	GO Biological Processes	GO:0001503	ossification	-2.46179	-0.450712	8/224	12043,12153,12159,12817,17877,18121,21416,474332	Bcl2,Bmp1,Bmp4,Col13a1,Myf5,Nog,Tcf7l2,Dnm3os
15_Member	GO Biological Processes	GO:0048641	regulation of skeletal muscle tissue development	-2.36554	-0.390332	3/30	12043,17877,21416	Bcl2,Myf5,Tcf7l2
15_Member	GO Biological Processes	GO:0072028	nephron morphogenesis	-2.19382	-0.261449	4/67	12043,12159,13869,18121	Bcl2,Bmp4,Erbb4,Nog
15_Member	GO Biological Processes	GO:0001656	metanephros development	-2.04313	-0.154113	4/74	12043,12159,22422,243931	Bcl2,Bmp4,Wnt7b,Tshz3
16_Summary	GO Biological Processes	GO:0002026	regulation of the force of heart contraction	-3.50333	-1.18605	4/30	11938,17888,17896,381290,18438,20536,21956	Atp2a2,Myh6,Myl4,Atp2b4,P2rx4,Slc4a3,Tnnt2
16_Member	GO Biological Processes	GO:0002026	regulation of the force of heart contraction	-3.50333	-1.18605	4/30	11938,17888,17896,381290	Atp2a2,Myh6,Myl4,Atp2b4
16_Member	GO Biological Processes	GO:0008016	regulation of heart contraction	-2.48063	-0.466669	7/175	11938,17888,17896,18438,20536,21956,381290	Atp2a2,Myh6,Myl4,P2rx4,Slc4a3,Tnnt2,Atp2b4
17_Summary	GO Biological Processes	GO:2001028	positive regulation of endothelial cell chemotaxis	-3.17672	-0.968937	3/16	18438,20356,64074,13179,381290	P2rx4,Sema5a,Smoc2,Dcn,Atp2b4
17_Member	GO Biological Processes	GO:2001028	positive regulation of endothelial cell chemotaxis	-3.17672	-0.968937	3/16	18438,20356,64074	P2rx4,Sema5a,Smoc2
17_Member	GO Biological Processes	GO:2001026	regulation of endothelial cell chemotaxis	-2.81865	-0.718506	3/21	18438,20356,64074	P2rx4,Sema5a,Smoc2
17_Member	GO Biological Processes	GO:1902547	regulation of cellular response to vascular endothelial growth factor stimulus	-2.70131	-0.629994	3/23	13179,64074,381290	Dcn,Smoc2,Atp2b4
18_Summary	GO Biological Processes	GO:0042481	regulation of odontogenesis	-3.09592	-0.922901	3/17	12159,12490,18053,20356,11938,12043,26362,104156,231207	Bmp4,Cd34,Ngfr,Sema5a,Atp2a2,Bcl2,Axl,Etv5,Cpeb2
18_Member	GO Biological Processes	GO:0042481	regulation of odontogenesis	-3.09592	-0.922901	3/17	12159,12490,18053	Bmp4,Cd34,Ngfr
18_Member	GO Biological Processes	GO:0001935	endothelial cell proliferation	-2.81865	-0.718506	3/21	12159,12490,20356	Bmp4,Cd34,Sema5a
18_Member	GO Biological Processes	GO:0110110	positive regulation of animal organ morphogenesis	-2.28558	-0.320835	3/32	12159,12490,18053	Bmp4,Cd34,Ngfr
18_Member	GO Biological Processes	GO:0034599	cellular response to oxidative stress	-2.26133	-0.301725	7/192	11938,12043,12159,18053,26362,104156,231207	Atp2a2,Bcl2,Bmp4,Ngfr,Axl,Etv5,Cpeb2
19_Summary	GO Biological Processes	GO:0050919	negative chemotaxis	-2.97664	-0.827983	4/41	18187,18590,20564,319476	Nrp2,Pdgfa,Slit3,Lrtm1
19_Member	GO Biological Processes	GO:0050919	negative chemotaxis	-2.97664	-0.827983	4/41	18187,18590,20564,319476	Nrp2,Pdgfa,Slit3,Lrtm1
20_Summary	GO Biological Processes	GO:0051897	positive regulation of protein kinase B signaling	-2.90254	-0.76557	6/108	18053,18438,18590,20356,21416,26362,56708,12043,12825,18121,21788,72043,12832,228357	Ngfr,P2rx4,Pdgfa,Sema5a,Tcf7l2,Axl,Clcf1,Bcl2,Col3a1,Nog,Tfpi,Sulf2,Col5a2,Lrp4
20_Member	GO Biological Processes	GO:0051897	positive regulation of protein kinase B signaling	-2.90254	-0.76557	6/108	18053,18438,18590,20356,21416,26362	Ngfr,P2rx4,Pdgfa,Sema5a,Tcf7l2,Axl
20_Member	GO Biological Processes	GO:0051896	regulation of protein kinase B signaling	-2.69858	-0.629994	7/160	18053,18438,18590,20356,21416,26362,56708	Ngfr,P2rx4,Pdgfa,Sema5a,Tcf7l2,Axl,Clcf1
20_Member	GO Biological Processes	GO:0009611	response to wounding	-2.02745	-0.142754	9/321	12043,12825,18053,18121,18438,18590,21788,26362,72043	Bcl2,Col3a1,Ngfr,Nog,P2rx4,Pdgfa,Tfpi,Axl,Sulf2
20_Member	GO Biological Processes	GO:0043588	skin development	-2.0029	-0.13091	7/215	12043,12825,12832,18053,18590,21416,228357	Bcl2,Col3a1,Col5a2,Ngfr,Pdgfa,Tcf7l2,Lrp4
